# Tracking of *in vivo* O-GlcNAcylation in an Alzheimer’s Disease and Aging *C. elegans* Model

**DOI:** 10.1101/2025.07.16.659071

**Authors:** Fernando C. García Olivera

**Affiliations:** Department of Biochemistry, Faculty of Medicine and the Department of Biology, Faculty of Biology and Chemistry, Justus-Liebig University of Giessen, Giessen, Germany

**Keywords:** *C. elegans*, Aging, Alzheimer’s disease (AD), O-GlcNAc, CuAAC, JIPipe, visual programming analysis

## Abstract

We investigated O-linked β-N-acetylglucosamine (O-GlcNAc), a post-translational modification, in an *in vivo Caenorhabditis elegans* model of Alzheimer’s Disease and aging. Employing a chemoenzymatic labeling strategy combined with an automated image processing approach, we analyzed both post-hatching and adult stages of wild-type N2 and transgenic strain expressing human tau V337M under the *aex-3* promoter (*aex-3p*::tau(V337M)). Labeled O-GlcNAc proteins were visualized using fluorescence microscopy and quantified using a region-of-interest-based image analysis pipeline. Morphometric characterization revealed an age-dependent increase in O-GlcNAcylation in wild-type worms, while the AD model showed a progressive decline. In middle-aged transgenic nematodes, O-GlcNAc-labeled regions of interest shifted from anterograde to predominantly retrograde movement, suggesting that aging and neurodegeneration alter O-GlcNAc trafficking dynamics, potentially reflecting impaired synaptic support or enhanced clearance in *C. elegans*.

**Graphical Abstract:** 
