## Supplementary material for "Tracking of *in vivo* O-GlcNAcylation in an Alzheimer’s Disease and Aging *C. elegans* Model": summary_Table1.xlsx

### Sheet: Angles
N2L1	N2L4	aex-3L1	aex-3L4
167.183	175.831	46.333	0
90	145.985	0	36.044
135	74.19	84.084	96.313
79.923	145.415	135	140.791
25.313	45.966	177.849	0
150.228	133.985	4.424	0
84.084	26.091	150.228	138.653
46.333	51.935	84.084	90
42.449	157.754	46.333	176.934
0	154.687	42.449	6.087
37.678	135	37.678	0
158.577	143.377	158.577	106.86
147.643	0		0.692
45.752	0		91.311
44.048	0		133.943
64.666	96.982		7.551
21.13	30.997		49.056
135	64.666		88.76
45.564	44.048		56.943
61.993	55.415		126.044
158.87	64.666		174.001
112.741	21.13		38.181
65.437	135		38.181
12.429	45.564		96.087
171.849	61.993		178.689
0	158.87		131.347
67.833	112.741		140.363
109.919	65.437		0
175.831	12.429		45
145.985	171.849		110.949
74.19	0		0
145.415	109.919		134.777
45.966	67.833		125.461
	30.997		43.193
	51.935		0
	143.377		110.949
	0		173.687
	0		133.943
	0		98.39
	96.982		28.573
	96.963		172.449
	143.28		0
	64.666		0
	55.415		90
	45.752		25.674
	44.048		70.645
	64.666		72.73
	21.13		166.624
	135		0
	45.564		133.943
	61.993		172.449
	158.87		0
	112.741		134.777
	65.437		125.461
	12.429		43.193
	171.849		0
	0		110.949
	3.587		173.687
	159.357		98.39
	135		0
	163.805		28.573
	74.19		0
	90		90
	64.687		25.674
	151.057		38.12
	67.833		72.73
	109.919		70.645
	175.831		166.624
	145.985		36.044
	0		96.313
	74.19		140.791
	145.415		0
	45.966		0
	159.684		138.653
	135		90
	133.985		176.934
	26.091		0
	90		6.087
	0		106.86
	0		69.2
	135		91.311
	157.754		133.943
	135		49.056
	51.935		7.551
	151.993		88.76
	85.479		56.943
	25.313		126.044
	154.687		174.001
	135		38.181
	0		38.181
	26.417		178.689
	26.417		96.087
	79.923		131.347
	94.285		140.363
	22.596		0
	0.262		45
	106.247		0
	92.618		0
	135		173.913
	87.382		110.949
	180		141.88
	70.786		90
	106.195		45
	100.061		42.789
	2.151		0
	85.715		0
	151.397		86.544
	154.687		129.6
	19.702		64.8
	124.585		0
	74.19		38.1
	89.738		172.4
	157.259		0
	173.656		38.1
	135		72.7
	56.859		0
	135		70.6
	95.191		133.9
	154.687		166.6
	0		172.4
	173.874		0
	145.415		36
	84.084		134.8
	64.687		46.8
	107.314		125.5
	151.993		96.3
	169.714		43.2
	106.311		0
	58.642		140.8
	135		110.9
	159.357		98.4
	15.81		173.7
	167.183		0
	25.313		0
	90		28.6
			0
			0
			138.7
			90
			176.9
			90
			0
			6.1
			25.7
			106.9
			0.7
			91.3
			133.9
			49.1
			7.6
			88.8
			56.9
			126
			174
			38.2
			38.2
			178.7
			96.1
			131.3
			140.4
			0
			45

### Sheet: Summary_Table1
Strain	Stage	Anterograde (<90°)	Retrograde (>90°)	Near‑0° (≈0°)
N2	L1	49.6 %	38.5 %	11.9 %
aex‑3p::tau (V337M)	L1	3.5 %	83.6 %	12.9 %
N2	L4	55.4 %	42.4 %	13.0 %
aex‑3p::tau (V337M)	L4	46.7 %	44.8 %	19.8 %
