## Supplementary material for "Tracking of *in vivo* O-GlcNAcylation in an Alzheimer’s Disease and Aging *C. elegans* Model": data_N2_L1.csv

Quantification of ROIs (N2L1)
Name	Area	Mean	StdDev	Mode	Min	Max	X	Y	XM	YM	Perim.	BX	BY	Width	Height	Major	Minor	Angle	Circ.	Feret	IntDen	Median	Skew	Kurt	%Area	RawIntDen	Slice	FeretX	FeretY	FeretAngle	MinFeret	AR	Round	Solidity	Ch	Frame
ID4564	884	255	0	255	255	255	1642.093	863.293	1642.093	863.293	105.320	1625	846	34	34	33.707	33.392	167.183	1.000	33.535	225420	255	NaN	NaN	100	225420	1	1625.303	863.284	0.000	33.535	1.009	0.991	1.005	0	1
ID4565	886	255	0	255	255	255	1680.500	923.108	1680.500	923.108	105.320	1663	906	34	34	33.765	33.410	90.000	1.000	33.535	225930	255	NaN	NaN	100	225930	1	1665.294	916.031	155.000	33.535	1.011	0.989	1.006	0	1
ID4566	879	255	0	255	255	255	1609.437	818.563	1609.437	818.563	105.320	1592	801	34	34	33.524	33.385	135.000	0.996	33.535	224145	255	NaN	NaN	100	224145	1	1605.032	802.414	105.000	33.535	1.004	0.996	1.009	0	1
ID4567	877	255	0	255	255	255	723.615	250.556	723.615	250.556	105.320	706	233	34	34	33.426	33.406	79.923	0.994	33.535	223635	255	NaN	NaN	100	223635	1	707.027	249.105	175.000	33.535	1.001	0.999	1.006	0	1
ID4568	887	255	0	255	255	255	1663.169	895.983	1663.169	895.983	105.320	1646	879	34	34	33.640	33.572	25.313	1.000	33.535	226185	255	NaN	NaN	100	226185	1	1647.944	888.890	155.000	33.535	1.002	0.998	0.994	0	1
