## Supplementary material for "Tracking of *in vivo* O-GlcNAcylation in an Alzheimer’s Disease and Aging *C. elegans* Model": data_N2L4.csv

Quantification of ROIs (N2L4)
Name	Area	Mean	StdDev	Mode	Min	Max	X	Y	XM	YM	Perim.	BX	BY	Width	Height	Major	Minor	Angle	Circ.	Feret	IntDen	Median	Skew	Kurt	%Area	RawIntDen	Slice	FeretX	FeretY	FeretAngle	MinFeret	AR	Round	Solidity	Ch	Frame
ID4416	881	255	0	255	255	255	1029.133	531.320	1029.133	531.320	105.320	1012	514	34	34	33.617	33.368	175.831	0.998	33.535	224655	255	NaN	NaN	100	224655	1	1013.917	524.220	155.000	33.535	1.007	0.993	0.996	0	1
ID4417	879	255	0	255	255	255	989.584	533.407	989.584	533.407	105.320	972	516	34	34	33.519	33.390	145.985	0.996	33.535	224145	255	NaN	NaN	100	224145	1	985.304	517.121	105.000	33.535	1.004	0.996	1.005	0	1
ID4418	885	255	0	255	255	255	1006.053	551.838	1006.053	551.838	105.320	989	535	34	34	33.658	33.478	74.190	1.000	33.535	225675	255	NaN	NaN	100	225675	1	992.335	542.232	145.000	33.535	1.005	0.995	0.992	0	1
ID4419	879	255	0	255	255	255	1048.382	561.610	1048.382	561.610	105.320	1031	544	34	34	33.515	33.393	145.415	0.996	33.535	224145	255	NaN	NaN	100	224145	1	1031.512	561.646	0.000	33.535	1.004	0.996	1.008	0	1
ID4420	879	255	0	255	255	255	1018.563	570.563	1018.563	570.563	105.320	1001	553	34	34	33.521	33.387	45.966	0.996	33.535	224145	255	NaN	NaN	100	224145	1	1002.801	564.905	160.000	33.535	1.004	0.996	1.008	0	1
ID4421	882	255	0	255	255	255	1107.026	968.026	1107.026	968.026	105.320	1090	951	34	34	33.575	33.447	133.985	0.999	33.535	224910	255	NaN	NaN	100	224910	1	1090.260	968.046	0.000	33.535	1.004	0.996	0.988	0	1
ID4422	882	255	0	255	255	255	1077.872	974.281	1077.872	974.281	105.320	1061	957	34	34	33.651	33.371	26.091	0.999	33.535	224910	255	NaN	NaN	100	224910	1	1061.192	972.802	175.000	33.535	1.008	0.992	0.999	0	1
ID4423	881	255	0	255	255	255	1683.346	361.814	1683.346	361.814	105.320	1666	345	34	34	33.593	33.391	51.935	0.998	33.535	224655	255	NaN	NaN	100	224655	1	1668.128	354.728	155.000	33.535	1.006	0.994	0.994	0	1
ID4424	881	255	0	255	255	255	1687.341	343.327	1687.341	343.327	105.320	1670	326	34	34	33.538	33.446	157.754	0.998	33.535	224655	255	NaN	NaN	100	224655	1	1670.518	343.270	0.000	33.535	1.003	0.997	1.012	0	1
ID4425	887	255	0	255	255	255	1533.169	893.017	1533.169	893.017	105.320	1516	876	34	34	33.640	33.572	154.687	1.000	33.535	226185	255	NaN	NaN	100	226185	1	1516.427	891.557	175.000	33.535	1.002	0.998	0.992	0	1
ID4426	879	255	0	255	255	255	1512.437	912.563	1512.437	912.563	105.320	1495	895	34	34	33.524	33.385	135.000	0.996	33.535	224145	255	NaN	NaN	100	224145	1	1497.161	905.476	155.000	33.535	1.004	0.996	1.008	0	1
ID4427	885	255	0	255	255	255	306.084	876.218	306.084	876.218	105.320	289	859	34	34	33.672	33.465	143.377	1.000	33.535	225675	255	NaN	NaN	100	225675	1	301.755	860.043	105.000	33.535	1.006	0.994	0.999	0	1
ID4428	440	255	0	255	255	255	825.000	7.091	825.000	7.091	105.320	808	0	34	17	32.455	17.262	0.000	0.498	33.535	112200	255	NaN	NaN	100	112200	1	808.804	-4.340	165.000	33.535	1.880	0.532	0.487	0	1
ID4396	440	255	0	255	255	255	799.000	7.091	799.000	7.091	105.320	782	0	34	17	32.455	17.262	0.000	0.498	33.535	112200	255	NaN	NaN	100	112200	1	782.804	-4.340	165.000	33.535	1.880	0.532	0.487	0	1
ID4397	884	255	0	255	255	255	818.932	42.000	818.932	42.000	105.320	802	25	34	34	33.639	33.459	0.000	1.000	33.535	225420	255	NaN	NaN	100	225420	1	802.421	39.090	170.000	33.535	1.005	0.995	0.984	0	1
ID4398	885	255	0	255	255	255	939.428	180.079	939.428	180.079	105.320	922	163	34	34	33.729	33.408	96.982	1.000	33.535	225675	255	NaN	NaN	100	225675	1	931.038	165.572	120.000	33.535	1.010	0.990	1.005	0	1
ID4399	884	255	0	255	255	255	424.929	419.204	424.929	419.204	105.320	408	402	34	34	33.619	33.480	30.997	1.000	33.535	225420	255	NaN	NaN	100	225420	1	419.184	403.459	110.000	33.535	1.004	0.996	0.993	0	1
ID4400	881	255	0	255	255	255	929.435	208.829	929.435	208.829	105.320	912	192	34	34	33.633	33.352	64.666	0.998	33.535	224655	255	NaN	NaN	100	224655	1	912.709	207.378	175.000	33.535	1.008	0.992	1.001	0	1
ID4401	878	255	0	255	255	255	892.476	484.374	892.476	484.374	105.320	875	467	34	34	33.499	33.371	44.048	0.995	33.535	223890	255	NaN	NaN	100	223890	1	876.697	478.526	160.000	33.535	1.004	0.996	1.005	0	1
ID4402	879	255	0	255	255	255	880.390	359.382	880.390	359.382	105.320	863	342	34	34	33.515	33.393	55.415	0.996	33.535	224145	255	NaN	NaN	100	224145	1	867.505	348.514	140.000	33.535	1.004	0.996	1.008	0	1
ID4403	881	255	0	255	255	255	955.565	491.171	955.565	491.171	105.320	938	474	34	34	33.633	33.352	64.666	0.998	33.535	224655	255	NaN	NaN	100	224655	1	938.857	489.682	175.000	33.535	1.008	0.992	1.000	0	1
ID4404	883	255	0	255	255	255	933.850	494.353	933.850	494.353	105.320	917	477	34	34	33.640	33.421	21.130	1.000	33.535	225165	255	NaN	NaN	100	225165	1	917.151	492.900	175.000	33.535	1.007	0.993	1.003	0	1
ID4405	881	255	0	255	255	255	854.536	498.464	854.536	498.464	105.320	837	481	34	34	33.492	33.492	135.000	0.998	33.535	224655	255	NaN	NaN	100	224655	1	851.639	481.920	100.000	33.535	1.000	1.000	1.009	0	1
ID4406	884	255	0	255	255	255	810.051	515.949	810.051	515.949	105.320	793	499	34	34	33.667	33.432	45.564	1.000	33.535	225420	255	NaN	NaN	100	225420	1	793.356	514.488	175.000	33.535	1.007	0.993	0.990	0	1
ID4407	884	255	0	255	255	255	832.057	538.856	832.057	538.856	105.320	815	522	34	34	33.625	33.473	61.993	1.000	33.535	225420	255	NaN	NaN	100	225420	1	821.280	526.034	130.000	33.535	1.005	0.995	0.990	0	1
ID4408	883	255	0	255	255	255	798.850	542.647	798.850	542.647	105.320	782	525	34	34	33.640	33.421	158.870	1.000	33.535	225165	255	NaN	NaN	100	225165	1	794.537	526.454	105.000	33.535	1.007	0.993	1.001	0	1
ID4409	884	255	0	255	255	255	798.946	559.819	798.946	559.819	105.320	782	543	34	34	33.606	33.493	112.741	1.000	33.535	225420	255	NaN	NaN	100	225420	1	794.594	543.605	105.000	33.535	1.003	0.997	0.990	0	1
ID4410	884	255	0	255	255	255	730.244	575.802	730.244	575.802	105.320	713	559	34	34	33.580	33.518	65.437	1.000	33.535	225420	255	NaN	NaN	100	225420	1	721.847	561.283	120.000	33.535	1.002	0.998	0.993	0	1
ID4411	878	255	0	255	255	255	764.457	576.692	764.457	576.692	105.320	747	560	34	34	33.478	33.392	12.429	0.995	33.535	223890	255	NaN	NaN	100	223890	1	760.104	560.573	105.000	33.535	1.003	0.997	0.998	0	1
ID4412	882	255	0	255	255	255	749.217	597.315	749.217	597.315	105.320	732	580	34	34	33.633	33.390	171.849	0.999	33.535	224910	255	NaN	NaN	100	224910	1	740.823	582.765	120.000	33.535	1.007	0.993	1.005	0	1
ID4413	881	255	0	255	255	255	729.500	598.548	729.500	598.548	105.320	712	581	34	34	33.492	33.492	0.000	0.998	33.535	224655	255	NaN	NaN	100	224655	1	713.299	594.249	165.000	33.535	1.000	1.000	1.010	0	1
ID4414	879	255	0	255	255	255	968.528	512.442	968.528	512.442	105.320	951	495	34	34	33.474	33.434	109.919	0.996	33.535	224145	255	NaN	NaN	100	224145	1	952.351	508.035	165.000	33.535	1.001	0.999	1.008	0	1
ID4415	879	255	0	255	255	255	996.486	499.776	996.486	499.776	105.320	979	483	34	34	33.509	33.399	67.833	0.996	33.535	224145	255	NaN	NaN	100	224145	1	996.466	483.034	90.000	33.535	1.003	0.997	0.997	0	1
