## Supplementary material for "Tracking of *in vivo* O-GlcNAcylation in an Alzheimer’s Disease and Aging *C. elegans* Model": data_Aex3_L1.csv

Quantification of ROIs (Aex3L1)
Name	Area	Mean	StdDev	Mode	Min	Max	X	Y	XM	YM	Perim.	BX	BY	Width	Height	Major	Minor	Angle	Circ.	Feret	IntDen	Median	Skew	Kurt	%Area	RawIntDen	Slice	FeretX	FeretY	FeretAngle	MinFeret	AR	Round	Solidity	Ch	Frame
ID4560	882	255	0	255	255	255	764.346	575.654	764.346	575.654	105.320	747	558	34	34	33.559	33.463	46.333	0.999	33.535	224910	255	NaN	NaN	100	224910	1	762.822	558.964	95.000	33.535	1.003	0.997	1.009	0	1
ID4558	440	255	0	255	255	255	824.000	7.091	824.000	7.091	105.320	807	0	34	17	32.455	17.262	0.000	0.498	33.535	112200	255	NaN	NaN	100	112200	1	807.804	-4.340	165.000	33.535	1.880	0.532	0.487	0	1
ID4559	885	255	0	255	255	255	784.425	552.053	784.425	552.053	105.320	767	535	34	34	33.741	33.396	84.084	1.000	33.535	225675	255	NaN	NaN	100	225675	1	780.055	535.845	105.000	33.535	1.010	0.990	1.005	0	1
