## Supplementary material for "Tracking of *in vivo* O-GlcNAcylation in an Alzheimer’s Disease and Aging *C. elegans* Model": data2_aex-3L1.csv

Name	Area	Mean	StdDev	Mode	Min	Max	X	Y	XM	YM	Perim.	BX	BY	Width	Height	Major	Minor	Angle	Circ.	Feret	IntDen	Median	Skew	Kurt	%Area	RawIntDen	Slice	FeretX	FeretY	FeretAngle	MinFeret	AR	Round	Solidity	Ch	Frame
ID1779	879	255	0	255	255	255	950.563	420.437	950.563	420.437	105.320	933	403	34	34	33.524	33.385	135.000	0.996	33.535	224145	255	NaN	NaN	100	224145	1	934.114	417.526	170.000	33.535	1.004	0.996	1.008	0	1
ID1780	883	255	0	255	255	255	1038.042	632.716	1038.042	632.716	105.320	1021	615	34	34	33.661	33.399	177.849	1.000	33.535	225165	255	NaN	NaN	100	225165	1	1027.255	619.857	130.000	33.535	1.008	0.992	1.004	0	1
ID1781	883	255	0	255	255	255	1030.986	673.358	1030.986	673.358	105.320	1014	656	34	34	33.775	33.287	4.424	1.000	33.535	225165	255	NaN	NaN	100	225165	1	1014.472	670.434	170.000	33.535	1.015	0.986	0.998	0	1
