## Supplementary material for "Tracking of *in vivo* O-GlcNAcylation in an Alzheimer’s Disease and Aging *C. elegans* Model": Data2_N2L4.csv

Name	Area	Mean	StdDev	Mode	Min	Max	X	Y	XM	YM	Perim.	BX	BY	Width	Height	Major	Minor	Angle	Circ.	Feret	IntDen	Median	Skew	Kurt	%Area	RawIntDen	Slice	FeretX	FeretY	FeretAngle	MinFeret	AR	Round	Solidity	Ch	Frame
ID1664	884	255	0	255	255	255	424.929	419.204	424.929	419.204	105.320	408	402	34	34	33.619	33.480	30.997	1.000	33.535	225420	255	NaN	NaN	100	225420	1	419.184	403.459	110.000	33.535	1.004	0.996	0.993	0	1
ID1665	881	255	0	255	255	255	349.654	823.186	349.654	823.186	105.320	332	806	34	34	33.593	33.391	51.935	0.998	33.535	224655	255	NaN	NaN	100	224655	1	343.919	807.420	110.000	33.535	1.006	0.994	0.997	0	1
ID1666	885	255	0	255	255	255	306.084	876.218	306.084	876.218	105.320	289	859	34	34	33.672	33.465	143.377	1.000	33.535	225675	255	NaN	NaN	100	225675	1	301.755	860.043	105.000	33.535	1.006	0.994	0.999	0	1
ID1667	440	255	0	255	255	255	799.000	7.091	799.000	7.091	105.320	782	0	34	17	32.455	17.262	0.000	0.498	33.535	112200	255	NaN	NaN	100	112200	1	782.804	-4.340	165.000	33.535	1.880	0.532	0.487	0	1
ID1668	440	255	0	255	255	255	825.000	7.091	825.000	7.091	105.320	808	0	34	17	32.455	17.262	0.000	0.498	33.535	112200	255	NaN	NaN	100	112200	1	808.804	-4.340	165.000	33.535	1.880	0.532	0.487	0	1
ID1669	884	255	0	255	255	255	818.932	42.000	818.932	42.000	105.320	802	25	34	34	33.639	33.459	0.000	1.000	33.535	225420	255	NaN	NaN	100	225420	1	802.421	39.090	170.000	33.535	1.005	0.995	0.984	0	1
ID1670	885	255	0	255	255	255	939.428	180.079	939.428	180.079	105.320	922	163	34	34	33.729	33.408	96.982	1.000	33.535	225675	255	NaN	NaN	100	225675	1	931.038	165.572	120.000	33.535	1.010	0.990	1.005	0	1
ID1671	885	255	0	255	255	255	888.700	188.925	888.700	188.925	105.320	871	172	34	34	33.743	33.394	96.963	1.000	33.535	225675	255	NaN	NaN	100	225675	1	872.949	183.209	160.000	33.535	1.010	0.990	1.006	0	1
ID1672	880	255	0	255	255	255	773.699	193.632	773.699	193.632	105.320	756	176	35	34	33.509	33.437	143.280	0.997	33.535	224400	255	NaN	NaN	100	224400	1	757.037	192.188	175.000	33.535	1.002	0.998	1.006	0	1
ID1673	881	255	0	255	255	255	929.435	208.829	929.435	208.829	105.320	912	192	34	34	33.633	33.352	64.666	0.998	33.535	224655	255	NaN	NaN	100	224655	1	912.709	207.378	175.000	33.535	1.008	0.992	1.001	0	1
ID1674	879	255	0	255	255	255	880.390	359.382	880.390	359.382	105.320	863	342	34	34	33.515	33.393	55.415	0.996	33.535	224145	255	NaN	NaN	100	224145	1	867.505	348.514	140.000	33.535	1.004	0.996	1.008	0	1
ID1675	878	255	0	255	255	255	938.601	468.601	938.601	468.601	105.320	921	451	34	34	33.522	33.348	45.752	0.995	33.535	223890	255	NaN	NaN	100	223890	1	921.953	467.230	175.000	33.535	1.005	0.995	0.998	0	1
ID1676	878	255	0	255	255	255	892.476	484.374	892.476	484.374	105.320	875	467	34	34	33.499	33.371	44.048	0.995	33.535	223890	255	NaN	NaN	100	223890	1	876.697	478.526	160.000	33.535	1.004	0.996	1.005	0	1
ID1677	881	255	0	255	255	255	955.565	491.171	955.565	491.171	105.320	938	474	34	34	33.633	33.352	64.666	0.998	33.535	224655	255	NaN	NaN	100	224655	1	938.857	489.682	175.000	33.535	1.008	0.992	1.000	0	1
ID1678	883	255	0	255	255	255	933.850	494.353	933.850	494.353	105.320	917	477	34	34	33.640	33.421	21.130	1.000	33.535	225165	255	NaN	NaN	100	225165	1	917.151	492.900	175.000	33.535	1.007	0.993	1.003	0	1
ID1679	881	255	0	255	255	255	854.536	498.464	854.536	498.464	105.320	837	481	34	34	33.492	33.492	135.000	0.998	33.535	224655	255	NaN	NaN	100	224655	1	851.639	481.920	100.000	33.535	1.000	1.000	1.009	0	1
ID1680	884	255	0	255	255	255	810.051	515.949	810.051	515.949	105.320	793	499	34	34	33.667	33.432	45.564	1.000	33.535	225420	255	NaN	NaN	100	225420	1	793.356	514.488	175.000	33.535	1.007	0.993	0.990	0	1
ID1681	884	255	0	255	255	255	832.057	538.856	832.057	538.856	105.320	815	522	34	34	33.625	33.473	61.993	1.000	33.535	225420	255	NaN	NaN	100	225420	1	821.280	526.034	130.000	33.535	1.005	0.995	0.990	0	1
ID1682	883	255	0	255	255	255	798.850	542.647	798.850	542.647	105.320	782	525	34	34	33.640	33.421	158.870	1.000	33.535	225165	255	NaN	NaN	100	225165	1	794.537	526.454	105.000	33.535	1.007	0.993	1.001	0	1
ID1683	884	255	0	255	255	255	798.946	559.819	798.946	559.819	105.320	782	543	34	34	33.606	33.493	112.741	1.000	33.535	225420	255	NaN	NaN	100	225420	1	794.594	543.605	105.000	33.535	1.003	0.997	0.990	0	1
ID1684	884	255	0	255	255	255	730.244	575.802	730.244	575.802	105.320	713	559	34	34	33.580	33.518	65.437	1.000	33.535	225420	255	NaN	NaN	100	225420	1	721.847	561.283	120.000	33.535	1.002	0.998	0.993	0	1
ID1685	878	255	0	255	255	255	764.457	576.692	764.457	576.692	105.320	747	560	34	34	33.478	33.392	12.429	0.995	33.535	223890	255	NaN	NaN	100	223890	1	760.104	560.573	105.000	33.535	1.003	0.997	0.998	0	1
ID1686	882	255	0	255	255	255	749.217	597.315	749.217	597.315	105.320	732	580	34	34	33.633	33.390	171.849	0.999	33.535	224910	255	NaN	NaN	100	224910	1	740.823	582.765	120.000	33.535	1.007	0.993	1.005	0	1
ID1687	881	255	0	255	255	255	729.500	598.548	729.500	598.548	105.320	712	581	34	34	33.492	33.492	0.000	0.998	33.535	224655	255	NaN	NaN	100	224655	1	713.299	594.249	165.000	33.535	1.000	1.000	1.010	0	1
ID1688	878	255	0	255	255	255	878.634	741.556	878.634	741.556	105.320	861	724	35	34	33.465	33.405	3.587	0.995	33.535	223890	255	NaN	NaN	100	223890	1	870.358	727.045	120.000	33.535	1.002	0.998	1.005	0	1
ID1689	882	255	0	255	255	255	855.822	761.519	855.822	761.519	105.320	839	744	34	34	33.607	33.416	159.357	0.999	33.535	224910	255	NaN	NaN	100	224910	1	854.381	744.831	95.000	33.535	1.006	0.994	1.001	0	1
ID1690	878	255	0	255	255	255	862.399	768.601	862.399	768.601	105.320	845	751	34	34	33.524	33.346	135.000	0.995	33.535	223890	255	NaN	NaN	100	223890	1	846.105	764.298	165.000	33.535	1.005	0.995	1.010	0	1
ID1691	878	255	0	255	255	255	613.574	924.391	613.574	924.391	105.320	596	907	34	34	33.483	33.387	163.805	0.995	33.535	223890	255	NaN	NaN	100	223890	1	612.146	907.589	95.000	33.535	1.003	0.997	1.010	0	1
ID1692	885	255	0	255	255	255	609.053	946.838	609.053	946.838	105.320	592	930	34	34	33.658	33.478	74.190	1.000	33.535	225675	255	NaN	NaN	100	225675	1	604.730	930.648	105.000	33.535	1.005	0.995	0.992	0	1
ID1693	886	255	0	255	255	255	495.213	1072.000	495.213	1072.000	105.320	478	1055	34	34	33.667	33.508	90.000	1.000	33.535	225930	255	NaN	NaN	100	225930	1	488.147	1056.824	115.000	33.535	1.005	0.995	0.993	0	1
ID1694	887	255	0	255	255	255	879.983	1123.169	879.983	1123.169	105.320	863	1106	34	34	33.640	33.572	64.687	1.000	33.535	226185	255	NaN	NaN	100	226185	1	875.627	1106.961	105.000	33.535	1.002	0.998	0.994	0	1
ID1695	884	255	0	255	255	255	1277.182	128.092	1277.182	128.092	105.320	1260	111	34	34	33.626	33.472	151.057	1.000	33.535	225420	255	NaN	NaN	100	225420	1	1262.008	121.033	155.000	33.535	1.005	0.995	0.994	0	1
ID1696	879	255	0	255	255	255	996.486	499.776	996.486	499.776	105.320	979	483	34	34	33.509	33.399	67.833	0.996	33.535	224145	255	NaN	NaN	100	224145	1	996.466	483.034	90.000	33.535	1.003	0.997	0.997	0	1
ID1697	879	255	0	255	255	255	968.528	512.442	968.528	512.442	105.320	951	495	34	34	33.474	33.434	109.919	0.996	33.535	224145	255	NaN	NaN	100	224145	1	952.351	508.035	165.000	33.535	1.001	0.999	1.008	0	1
ID1698	881	255	0	255	255	255	1029.133	531.320	1029.133	531.320	105.320	1012	514	34	34	33.617	33.368	175.831	0.998	33.535	224655	255	NaN	NaN	100	224655	1	1013.917	524.220	155.000	33.535	1.007	0.993	0.996	0	1
ID1699	879	255	0	255	255	255	989.584	533.407	989.584	533.407	105.320	972	516	34	34	33.519	33.390	145.985	0.996	33.535	224145	255	NaN	NaN	100	224145	1	985.304	517.121	105.000	33.535	1.004	0.996	1.005	0	1
ID1700	884	255	0	255	255	255	1137.000	548.749	1137.000	548.749	105.320	1120	531	34	35	33.705	33.394	0.000	1.000	33.535	225420	255	NaN	NaN	100	225420	1	1120.221	548.740	0.000	33.535	1.009	0.991	0.995	0	1
ID1701	885	255	0	255	255	255	1006.053	551.838	1006.053	551.838	105.320	989	535	34	34	33.658	33.478	74.190	1.000	33.535	225675	255	NaN	NaN	100	225675	1	992.335	542.232	145.000	33.535	1.005	0.995	0.992	0	1
ID1702	879	255	0	255	255	255	1048.382	561.610	1048.382	561.610	105.320	1031	544	34	34	33.515	33.393	145.415	0.996	33.535	224145	255	NaN	NaN	100	224145	1	1031.512	561.646	0.000	33.535	1.004	0.996	1.008	0	1
ID1703	879	255	0	255	255	255	1018.563	570.563	1018.563	570.563	105.320	1001	553	34	34	33.521	33.387	45.966	0.996	33.535	224145	255	NaN	NaN	100	224145	1	1002.801	564.905	160.000	33.535	1.004	0.996	1.008	0	1
ID1704	882	255	0	255	255	255	1398.251	722.325	1398.251	722.325	105.320	1381	705	34	34	33.628	33.395	159.684	0.999	33.535	224910	255	NaN	NaN	100	224910	1	1396.769	705.575	95.000	33.535	1.007	0.993	1.005	0	1
ID1705	879	255	0	255	255	255	1192.563	860.437	1192.563	860.437	105.320	1175	843	34	34	33.524	33.385	135.000	0.996	33.535	224145	255	NaN	NaN	100	224145	1	1188.262	844.149	105.000	33.535	1.004	0.996	1.007	0	1
ID1706	882	255	0	255	255	255	1107.026	968.026	1107.026	968.026	105.320	1090	951	34	34	33.575	33.447	133.985	0.999	33.535	224910	255	NaN	NaN	100	224910	1	1090.260	968.046	0.000	33.535	1.004	0.996	0.988	0	1
ID1707	882	255	0	255	255	255	1077.872	974.281	1077.872	974.281	105.320	1061	957	34	34	33.651	33.371	26.091	0.999	33.535	224910	255	NaN	NaN	100	224910	1	1061.192	972.802	175.000	33.535	1.008	0.992	0.999	0	1
ID1708	886	255	0	255	255	255	1091.500	1013.892	1091.500	1013.892	105.320	1074	997	34	34	33.765	33.410	90.000	1.000	33.535	225930	255	NaN	NaN	100	225930	1	1076.990	1005.518	150.000	33.535	1.011	0.989	1.006	0	1
ID1709	880	255	0	255	255	255	1919.000	53.000	1919.000	53.000	105.320	1902	36	34	34	33.473	33.473	0.000	0.997	33.535	224400	255	NaN	NaN	100	224400	1	1905.265	43.383	145.000	33.535	1.000	1.000	0.973	0	1
ID1710	880	255	0	255	255	255	1919.000	77.000	1919.000	77.000	105.320	1902	60	34	34	33.473	33.473	0.000	0.997	33.535	224400	255	NaN	NaN	100	224400	1	1905.265	67.383	145.000	33.535	1.000	1.000	0.973	0	1
ID1711	882	255	0	255	255	255	1736.747	295.253	1736.747	295.253	105.320	1719	278	35	34	33.522	33.500	135.000	0.999	33.535	224910	255	NaN	NaN	100	224910	1	1719.990	295.242	0.000	33.535	1.001	0.999	1.002	0	1
ID1712	881	255	0	255	255	255	1687.341	343.327	1687.341	343.327	105.320	1670	326	34	34	33.538	33.446	157.754	0.998	33.535	224655	255	NaN	NaN	100	224655	1	1670.518	343.270	0.000	33.535	1.003	0.997	1.012	0	1
ID1713	879	255	0	255	255	255	1673.437	344.563	1673.437	344.563	105.320	1656	327	34	34	33.524	33.385	135.000	0.996	33.535	224145	255	NaN	NaN	100	224145	1	1656.671	344.618	0.000	33.535	1.004	0.996	1.008	0	1
ID1714	881	255	0	255	255	255	1683.346	361.814	1683.346	361.814	105.320	1666	345	34	34	33.593	33.391	51.935	0.998	33.535	224655	255	NaN	NaN	100	224655	1	1668.128	354.728	155.000	33.535	1.006	0.994	0.994	0	1
ID1715	884	255	0	255	255	255	1700.856	416.943	1700.856	416.943	105.320	1684	400	34	34	33.625	33.473	151.993	1.000	33.535	225420	255	NaN	NaN	100	225420	1	1684.671	412.577	165.000	33.535	1.005	0.995	0.990	0	1
ID1716	885	255	0	255	255	255	1714.543	428.927	1714.543	428.927	105.320	1697	412	34	34	33.754	33.383	85.479	1.000	33.535	225675	255	NaN	NaN	100	225675	1	1697.812	427.473	175.000	33.535	1.011	0.989	1.005	0	1
ID1717	887	255	0	255	255	255	1627.169	583.983	1627.169	583.983	105.320	1610	567	34	34	33.640	33.572	25.313	1.000	33.535	226185	255	NaN	NaN	100	226185	1	1610.418	583.962	0.000	33.535	1.002	0.998	0.994	0	1
ID1718	887	255	0	255	255	255	1533.169	893.017	1533.169	893.017	105.320	1516	876	34	34	33.640	33.572	154.687	1.000	33.535	226185	255	NaN	NaN	100	226185	1	1516.427	891.557	175.000	33.535	1.002	0.998	0.992	0	1
ID1719	879	255	0	255	255	255	1512.437	912.563	1512.437	912.563	105.320	1495	895	34	34	33.524	33.385	135.000	0.996	33.535	224145	255	NaN	NaN	100	224145	1	1497.161	905.476	155.000	33.535	1.004	0.996	1.008	0	1
ID1661	884	255	0	255	255	255	408.000	350.749	408.000	350.749	105.320	391	333	34	34	33.705	33.394	0.000	1.000	33.535	225420	255	NaN	NaN	100	225420	1	391.501	347.796	170.000	33.535	1.009	0.991	1.002	0	1
ID1662	879	255	0	255	255	255	437.228	352.568	437.228	352.568	105.320	420	335	34	34	33.509	33.400	26.417	0.996	33.535	224145	255	NaN	NaN	100	224145	1	428.798	338.058	120.000	33.535	1.003	0.997	0.997	0	1
ID1663	879	255	0	255	255	255	437.228	352.568	437.228	352.568	105.320	420	335	34	34	33.509	33.400	26.417	0.996	33.535	224145	255	NaN	NaN	100	224145	1	428.798	338.058	120.000	33.535	1.003	0.997	0.997	0	1
