## Supplementary material for "Tracking of *in vivo* O-GlcNAcylation in an Alzheimer’s Disease and Aging *C. elegans* Model": data2_aex-3_L4.csv

Name	Area	Mean	StdDev	Mode	Min	Max	X	Y	XM	YM	Perim.	BX	BY	Width	Height	Major	Minor	Angle	Circ.	Feret	IntDen	Median	Skew	Kurt	%Area	RawIntDen	Slice	FeretX	FeretY	FeretAngle	MinFeret	AR	Round	Solidity	Ch	Frame
ID1543	222	255	0	255	255	255	834.572	519.000	834.572	519.000	52.751	826	510	17	17	17.152	16.479	0.000	1.000	16.796	56610	255	NaN	NaN	100	56610	1	829.722	512.119	125.000	16.796	1.041	0.961	1.018	0	1
ID1544	224	255	0	255	255	255	856.478	545.272	856.478	545.272	52.751	848	536	17	18	16.960	16.817	133.943	1.000	16.796	57120	255	NaN	NaN	100	57120	1	848.576	542.385	160.000	16.796	1.008	0.992	1.004	0	1
ID1545	221	255	0	255	255	255	869.654	563.034	869.654	563.034	52.751	861	554	17	17	17.014	16.538	172.449	0.998	16.796	56355	255	NaN	NaN	100	56355	1	864.919	556.173	125.000	16.796	1.029	0.972	1.005	0	1
ID1546	216	255	0	255	255	255	854.000	572.000	854.000	572.000	52.751	845	563	17	17	16.584	16.584	0.000	0.975	16.796	55080	255	NaN	NaN	100	55080	1	851.766	563.880	105.000	16.796	1.000	1.000	1.005	0	1
ID1547	216	255	0	255	255	255	882.894	574.894	882.894	574.894	52.751	874	566	17	17	16.620	16.547	134.777	0.975	16.796	55080	255	NaN	NaN	100	55080	1	874.996	572.033	160.000	16.796	1.004	0.996	0.995	0	1
ID1548	218	255	0	255	255	255	864.055	586.202	864.055	586.202	52.751	855	577	17	18	16.821	16.501	125.461	0.984	16.796	55590	255	NaN	NaN	100	55590	1	857.148	581.357	145.000	16.796	1.019	0.981	1.000	0	1
ID1549	224	255	0	255	255	255	888.652	592.254	888.652	592.254	52.751	880	583	17	18	17.112	16.667	43.193	1.000	16.796	57120	255	NaN	NaN	100	57120	1	881.004	588.716	155.000	16.796	1.027	0.974	1.000	0	1
ID1550	221	255	0	255	255	255	917.500	601.500	917.500	601.500	52.751	909	593	17	17	16.775	16.775	0.000	0.998	16.796	56355	255	NaN	NaN	100	56355	1	913.989	593.830	115.000	16.796	1.000	1.000	1.000	0	1
ID1551	217	255	0	255	255	255	901.090	609.219	901.090	609.219	52.751	892	600	17	18	16.758	16.487	110.949	0.980	16.796	55335	255	NaN	NaN	100	55335	1	901.082	600.782	90.000	16.796	1.016	0.984	0.993	0	1
ID1552	221	255	0	255	255	255	889.604	615.980	889.604	615.980	52.751	881	607	17	17	17.092	16.463	173.687	0.998	16.796	56355	255	NaN	NaN	100	56355	1	881.169	615.977	0.000	16.796	1.038	0.963	1.009	0	1
ID1553	222	255	0	255	255	255	931.968	615.568	931.968	615.568	52.751	923	607	17	17	17.201	16.432	98.390	1.000	16.796	56610	255	NaN	NaN	100	56610	1	929.740	607.417	105.000	16.796	1.047	0.955	1.014	0	1
ID1554	221	255	0	255	255	255	900.500	629.500	900.500	629.500	52.751	892	621	17	17	16.775	16.775	0.000	0.998	16.796	56355	255	NaN	NaN	100	56355	1	898.301	621.326	105.000	16.796	1.000	1.000	0.995	0	1
ID1555	219	255	0	255	255	255	951.833	632.217	951.833	632.217	52.751	943	623	17	18	16.796	16.602	28.573	0.989	16.796	55845	255	NaN	NaN	100	55845	1	951.112	623.833	95.000	16.796	1.012	0.988	0.991	0	1
ID1556	223	255	0	255	255	255	915.500	643.303	915.500	643.303	52.751	907	634	17	18	16.870	16.831	0.000	1.000	16.796	56865	255	NaN	NaN	100	56865	1	907.145	642.537	175.000	16.796	1.002	0.998	1.000	0	1
ID1557	223	255	0	255	255	255	937.697	660.500	937.697	660.500	52.751	929	652	17	17	16.870	16.831	90.000	1.000	16.796	56865	255	NaN	NaN	100	56865	1	929.305	659.765	175.000	16.796	1.002	0.998	0.996	0	1
ID1558	219	255	0	255	255	255	956.258	680.865	956.258	680.865	52.751	947	672	18	17	16.852	16.547	25.674	0.989	16.796	55845	255	NaN	NaN	100	55845	1	947.838	680.872	0.000	16.796	1.018	0.982	0.989	0	1
ID1559	223	255	0	255	255	255	1087.334	493.711	1087.334	493.711	52.751	1078	485	18	17	17.137	16.568	38.120	1.000	16.796	56865	255	NaN	NaN	100	56865	1	1080.912	488.308	140.000	16.796	1.034	0.967	0.987	0	1
ID1560	225	255	0	255	255	255	1103.184	504.536	1103.184	504.536	52.750	1094	496	18	17	17.016	16.836	72.730	1.000	16.796	57375	255	NaN	NaN	100	57375	1	1096.734	499.130	140.000	16.796	1.011	0.989	1.023	0	1
ID1561	225	255	0	255	255	255	1118.162	529.607	1118.162	529.607	52.751	1109	521	18	17	17.016	16.836	70.645	1.000	16.796	57375	255	NaN	NaN	100	57375	1	1110.277	526.703	160.000	16.796	1.011	0.989	1.018	0	1
ID1562	223	255	0	255	255	255	1118.352	550.159	1118.352	550.159	52.751	1109	541	18	18	16.996	16.706	166.624	1.000	16.796	56865	255	NaN	NaN	100	56865	1	1110.092	548.707	170.000	16.796	1.017	0.983	1.000	0	1
ID1563	223	255	0	255	255	255	1118.670	574.222	1118.670	574.222	52.751	1110	565	17	18	17.019	16.683	36.044	1.000	16.796	56865	255	NaN	NaN	100	56865	1	1111.401	570.012	150.000	16.796	1.020	0.980	1.000	0	1
ID1564	221	255	0	255	255	255	1115.020	590.396	1115.020	590.396	52.751	1106	581	17	18	17.092	16.463	96.313	0.998	16.796	56355	255	NaN	NaN	100	56355	1	1106.796	588.937	170.000	16.796	1.038	0.963	1.009	0	1
ID1565	222	255	0	255	255	255	1112.365	607.311	1112.365	607.311	52.751	1103	598	18	18	17.026	16.602	140.791	1.000	16.796	56610	255	NaN	NaN	100	56610	1	1105.961	601.904	140.000	16.796	1.026	0.975	0.987	0	1
ID1566	225	255	0	255	255	255	1100.242	626.500	1100.242	626.500	52.751	1091	618	18	17	16.950	16.902	0.000	1.000	16.796	57375	255	NaN	NaN	100	57375	1	1097.346	618.593	110.000	16.796	1.003	0.997	1.023	0	1
ID1567	216	255	0	255	255	255	1114.000	643.000	1114.000	643.000	52.751	1105	634	17	17	16.584	16.584	0.000	0.975	16.796	55080	255	NaN	NaN	100	55080	1	1107.490	637.526	140.000	16.796	1.000	1.000	1.000	0	1
ID1568	225	255	0	255	255	255	1100.376	645.229	1100.376	645.229	52.751	1091	636	18	18	17.075	16.778	138.653	1.000	16.796	57375	255	NaN	NaN	100	57375	1	1092.506	642.314	160.000	16.796	1.018	0.983	1.018	0	1
ID1569	225	255	0	255	255	255	968.500	648.758	968.500	648.758	52.751	960	640	17	17	16.950	16.902	90.000	1.000	16.796	57375	255	NaN	NaN	100	57375	1	963.695	641.932	125.000	16.796	1.003	0.997	1.023	0	1
ID1570	223	255	0	255	255	255	1118.536	658.989	1118.536	658.989	52.751	1110	650	17	17	17.254	16.456	176.934	1.000	16.796	56865	255	NaN	NaN	100	56865	1	1112.086	653.560	140.000	16.796	1.048	0.954	1.023	0	1
ID1571	216	255	0	255	255	255	980.000	666.000	980.000	666.000	52.751	971	657	17	17	16.584	16.584	0.000	0.975	16.796	55080	255	NaN	NaN	100	55080	1	971.680	664.597	170.000	16.796	1.000	1.000	1.009	0	1
ID1572	219	255	0	255	255	255	1082.715	675.071	1082.715	675.071	52.751	1074	666	17	17	16.884	16.515	6.087	0.989	16.796	55845	255	NaN	NaN	100	55845	1	1074.480	673.617	170.000	16.796	1.022	0.978	0.991	0	1
ID1573	218	255	0	255	255	255	994.096	681.257	994.096	681.257	52.751	985	672	17	18	16.869	16.454	106.860	0.984	16.796	55590	255	NaN	NaN	100	55590	1	988.140	675.289	135.000	16.796	1.025	0.975	0.991	0	1
ID1574	222	255	0	255	255	255	1106.378	682.946	1106.378	682.946	52.751	1097	674	18	17	17.076	16.553	0.692	1.000	16.796	56610	255	NaN	NaN	100	56610	1	1098.242	680.719	165.000	16.796	1.032	0.969	0.996	0	1
ID1575	223	255	0	255	255	255	1075.092	692.379	1075.092	692.379	52.751	1066	684	18	17	17.036	16.667	91.311	1.000	16.796	56865	255	NaN	NaN	100	56865	1	1066.849	690.953	170.000	16.796	1.022	0.978	1.016	0	1
ID1576	224	255	0	255	255	255	969.478	696.272	969.478	696.272	52.751	961	687	17	18	16.960	16.817	133.943	1.000	16.796	57120	255	NaN	NaN	100	57120	1	965.893	688.615	115.000	16.796	1.008	0.992	1.018	0	1
ID1577	223	255	0	255	255	255	1011.357	696.652	1011.357	696.652	52.751	1002	688	18	17	17.027	16.675	49.056	1.000	16.796	56865	255	NaN	NaN	100	56865	1	1011.377	688.269	90.000	16.796	1.021	0.979	0.989	0	1
ID1578	221	255	0	255	255	255	1105.654	698.966	1105.654	698.966	52.751	1097	690	17	17	17.014	16.538	7.551	0.998	16.796	56355	255	NaN	NaN	100	56355	1	1098.433	694.781	150.000	16.796	1.029	0.972	1.005	0	1
ID1579	220	255	0	255	255	255	1033.936	702.323	1033.936	702.323	52.751	1025	693	17	18	16.987	16.489	88.760	0.994	16.796	56100	255	NaN	NaN	100	56100	1	1025.649	700.811	170.000	16.796	1.030	0.971	0.995	0	1
ID1580	226	255	0	255	255	255	1073.761	709.412	1073.761	709.412	52.750	1065	701	17	17	17.166	16.763	56.943	1.000	16.796	57630	255	NaN	NaN	100	57630	1	1071.599	701.316	105.000	16.796	1.024	0.976	1.023	0	1
ID1581	223	255	0	255	255	255	981.778	709.670	981.778	709.670	52.751	973	701	17	17	17.019	16.683	126.044	1.000	16.796	56865	255	NaN	NaN	100	56865	1	973.901	706.794	160.000	16.796	1.020	0.980	1.000	0	1
ID1582	218	255	0	255	255	255	1060.183	711.106	1060.183	711.106	52.751	1051	702	18	18	16.817	16.505	174.001	0.984	16.796	55590	255	NaN	NaN	100	55590	1	1051.861	709.643	170.000	16.796	1.019	0.981	0.995	0	1
ID1583	218	255	0	255	255	255	1096.780	713.128	1096.780	713.128	52.751	1088	704	17	18	16.758	16.563	38.181	0.984	16.796	55590	255	NaN	NaN	100	55590	1	1091.977	706.241	125.000	16.796	1.012	0.988	0.993	0	1
ID1584	218	255	0	255	255	255	1096.780	713.128	1096.780	713.128	52.751	1088	704	17	18	16.758	16.563	38.181	0.984	16.796	55590	255	NaN	NaN	100	55590	1	1091.977	706.241	125.000	16.796	1.012	0.988	0.993	0	1
ID1585	223	255	0	255	255	255	1053.621	715.908	1053.621	715.908	52.751	1045	707	17	17	17.036	16.667	178.689	1.000	16.796	56865	255	NaN	NaN	100	56865	1	1048.735	708.987	125.000	16.796	1.022	0.978	1.021	0	1
ID1586	219	255	0	255	255	255	997.929	721.715	997.929	721.715	52.751	989	713	17	17	16.884	16.515	96.087	0.989	16.796	55845	255	NaN	NaN	100	55845	1	990.317	718.205	155.000	16.796	1.022	0.978	0.991	0	1
ID1587	225	255	0	255	255	255	1019.229	729.376	1019.229	729.376	52.751	1010	720	18	18	17.075	16.778	131.347	1.000	16.796	57375	255	NaN	NaN	100	57375	1	1011.341	726.514	160.000	16.796	1.018	0.983	1.004	0	1
ID1588	220	255	0	255	255	255	1077.255	734.173	1077.255	734.173	52.751	1068	725	18	18	16.843	16.631	140.363	0.994	16.796	56100	255	NaN	NaN	100	56100	1	1072.445	727.294	125.000	16.796	1.013	0.987	0.987	0	1
ID1589	221	255	0	255	255	255	1042.500	735.500	1042.500	735.500	52.750	1034	727	17	17	16.775	16.775	0.000	0.998	16.796	56355	255	NaN	NaN	100	56355	1	1036.038	730.191	140.000	16.796	1.000	1.000	0.995	0	1
ID1590	224	255	0	255	255	255	1062.674	738.326	1062.674	738.326	52.751	1054	729	17	18	17.132	16.647	45.000	1.000	16.796	57120	255	NaN	NaN	100	57120	1	1054.542	736.150	165.000	16.796	1.029	0.972	0.993	0	1
ID1591	216	255	0	255	255	255	1418.000	1068.000	1418.000	1068.000	52.750	1409	1059	17	17	16.584	16.584	0.000	0.975	16.796	55080	255	NaN	NaN	100	55080	1	1412.564	1061.563	130.000	16.796	1.000	1.000	1.000	0	1
ID1592	216	255	0	255	255	255	1919.000	971.000	1919.000	971.000	52.751	1910	962	17	17	16.584	16.584	0.000	0.975	16.796	55080	255	NaN	NaN	100	55080	1	1910.729	969.542	170.000	16.796	1.000	1.000	1.000	0	1
ID1593	219	255	0	255	255	255	1900.715	977.929	1900.715	977.929	52.751	1892	969	17	17	16.884	16.515	173.913	0.989	16.796	55845	255	NaN	NaN	100	55845	1	1892.653	975.761	165.000	16.796	1.022	0.978	0.995	0	1
ID1594	217	255	0	255	255	255	1852.910	990.781	1852.910	990.781	52.751	1844	982	17	17	16.758	16.487	110.949	0.980	16.796	55335	255	NaN	NaN	100	55335	1	1852.196	982.454	95.000	16.796	1.016	0.984	0.993	0	1
ID1595	223	255	0	255	255	255	1809.334	992.289	1809.334	992.289	52.751	1800	983	18	18	17.137	16.568	141.880	1.000	16.796	56865	255	NaN	NaN	100	56865	1	1802.941	986.894	140.000	16.796	1.034	0.967	0.989	0	1
ID1596	223	255	0	255	255	255	1783.061	998.500	1783.061	998.500	52.751	1774	990	18	17	17.112	16.593	90.000	1.000	16.796	56865	255	NaN	NaN	100	56865	1	1778.290	991.611	125.000	16.796	1.031	0.970	1.011	0	1
ID1597	222	255	0	255	255	255	1760.378	1006.622	1760.378	1006.622	52.751	1751	998	18	17	16.917	16.709	45.000	1.000	16.796	56610	255	NaN	NaN	100	56610	1	1759.645	998.284	95.000	16.796	1.012	0.988	0.984	0	1
ID1598	222	255	0	255	255	255	1751.450	1007.599	1751.450	1007.599	52.751	1743	999	17	17	16.905	16.721	42.789	1.000	16.796	56610	255	NaN	NaN	100	56610	1	1749.246	999.541	105.000	16.796	1.011	0.989	0.987	0	1
ID1599	216	255	0	255	255	255	1684.000	1011.000	1684.000	1011.000	52.751	1675	1002	17	17	16.584	16.584	0.000	0.975	16.796	55080	255	NaN	NaN	100	55080	1	1677.454	1005.619	140.000	16.796	1.000	1.000	0.995	0	1
ID1600	222	255	0	255	255	255	1700.500	1010.977	1700.500	1010.977	52.751	1692	1002	17	17	17.154	16.478	0.000	1.000	16.796	56610	255	NaN	NaN	100	56610	1	1694.064	1005.515	140.000	16.796	1.041	0.961	1.014	0	1
ID1601	218	255	0	255	255	255	1723.064	1011.752	1723.064	1011.752	52.751	1714	1003	17	17	16.771	16.551	86.544	0.984	16.796	55590	255	NaN	NaN	100	55590	1	1715.175	1008.902	160.000	16.796	1.013	0.987	1.002	0	1
