## Supplementary material for "Tracking of *in vivo* O-GlcNAcylation in an Alzheimer’s Disease and Aging *C. elegans* Model": data2_N2L1.csv

Name	Area	Mean	StdDev	Mode	Min	Max	X	Y	XM	YM	Perim.	BX	BY	Width	Height	Major	Minor	Angle	Circ.	Feret	IntDen	Median	Skew	Kurt	%Area	RawIntDen	Slice	FeretX	FeretY	FeretAngle	MinFeret	AR	Round	Solidity	Ch	Frame
ID1792	883	255	0	255	255	255	850.745	502.656	850.745	502.656	105.320	834	485	34	34	33.640	33.421	150.228	1.000	33.535	225165	255	NaN	NaN	100	225165	1	841.165	488.945	125.000	33.535	1.007	0.993	1.000	0	1
ID1793	885	255	0	255	255	255	784.425	552.053	784.425	552.053	105.320	767	535	34	34	33.741	33.396	84.084	1.000	33.535	225675	255	NaN	NaN	100	225675	1	780.055	535.845	105.000	33.535	1.010	0.990	1.005	0	1
ID1794	882	255	0	255	255	255	764.346	575.654	764.346	575.654	105.320	747	558	34	34	33.559	33.463	46.333	0.999	33.535	224910	255	NaN	NaN	100	224910	1	762.822	558.964	95.000	33.535	1.003	0.997	1.009	0	1
ID1795	884	255	0	255	255	255	727.128	587.757	727.128	587.757	105.320	710	571	34	34	33.661	33.437	42.449	1.000	33.535	225420	255	NaN	NaN	100	225420	1	714.302	576.996	140.000	33.535	1.007	0.993	0.994	0	1
ID1788	440	255	0	255	255	255	824.000	7.091	824.000	7.091	105.320	807	0	34	17	32.455	17.262	0.000	0.498	33.535	112200	255	NaN	NaN	100	112200	1	807.804	-4.340	165.000	33.535	1.880	0.532	0.487	0	1
ID1789	878	255	0	255	255	255	906.240	480.523	906.240	480.523	105.320	889	463	34	34	33.508	33.362	37.678	0.995	33.535	223890	255	NaN	NaN	100	223890	1	893.369	469.761	140.000	33.535	1.004	0.996	0.998	0	1
ID1790	885	255	0	255	255	255	885.837	485.910	885.837	485.910	105.320	869	469	34	34	33.675	33.462	158.577	1.000	33.535	225675	255	NaN	NaN	100	225675	1	877.436	471.347	120.000	33.535	1.006	0.994	0.992	0	1
ID1791	884	255	0	255	255	255	951.034	492.122	951.034	492.122	105.320	934	475	34	34	33.615	33.484	147.643	1.000	33.535	225420	255	NaN	NaN	100	225420	1	948.121	475.587	100.000	33.535	1.004	0.996	0.990	0	1
