## Supplementary material for "Tracking of *in vivo* O-GlcNAcylation in an Alzheimer’s Disease and Aging *C. elegans* Model": data-table.csv

jipipe:true-data-type	jipipe:data-type	jipipe:index
imagej-results-table	imagej-results-table	0
imagej-results-table	imagej-results-table	1
imagej-results-table	imagej-results-table	2
imagej-results-table	imagej-results-table	3
imagej-results-table	imagej-results-table	4
imagej-results-table	imagej-results-table	5
imagej-results-table	imagej-results-table	6
imagej-results-table	imagej-results-table	7
