## Supplementary material for "Tracking of *in vivo* O-GlcNAcylation in an Alzheimer’s Disease and Aging *C. elegans* Model": aex3L4.csv

All Spots Statitics for aex-3 strain L4 Stage
Name	Area	Mean	StdDev	Mode	Min	Max	X	Y	XM	YM	Perim.	BX	BY	Width	Height	Major	Minor	Angle	Circ.	Feret	IntDen	Median	%Area	RawIntDen	Slice	FeretX	FeretY	FeretAngle	MinFeret	AR	Round	Solidity	Ch	Frame
ID19	220	255	0	255	255	255	1090,17	450,25	1090,17	450,25	52,75	1081	441	18	18	16,84	16,63	129,6	0,993525579	16,79635398	56100	255	100	56100	1	1083,713257	444,8503723	140,0001744	16,79635398	1,012791798	0,987369766	0,986547085	0	1
ID1	219	255	0	255	255	255	807,03	451,77	807,03	451,77	52,75	798	443	17	17	16,8	16,6	64,8	0,98900924	16,79635398	55845	255	100	55845	1	799,1157227	448,934021	160,0000483	16,79635398	1,01164869	0,98848544	1,004587156	0	1
ID20	221	255	0	255	255	255	1078,5	466,5	1078,5	466,5	52,75	1070	458	17	17	16,77	16,77	0	0,998042506	16,79635398	56355	255	100	56355	1	1072,106812	461,0190125	140,0001744	16,79635398	1	1	0,995495495	0	1
ID21	223	255	0	255	255	255	1099,67	476,29	1099,67	476,29	52,75	1091	467	17	18	17,14	16,57	38,1	1	16,79635398	56865	255	100	56865	1	1092,421631	472,0682678	150,0001669	16,79635398	1,034306317	0,96683157	0,984547461	0	1
ID22	221	255	0	255	255	255	1078,35	476,97	1078,35	476,97	52,75	1069	468	18	17	17,01	16,54	172,4	0,998042156	16,79635398	56355	255	100	56355	1	1071,885254	471,5488281	140,0001744	16,79635398	1,028769841	0,972034716	1,004545455	0	1
ID2	216	255	0	255	255	255	827	482	827	482	52,75	818	473	17	17	16,58	16,58	0	0,975461344	16,79631082	55080	255	100	55080	1	818,8233643	479,8049927	165,0000834	16,79631082	1	1	1,004651163	0	1
ID23	223	255	0	255	255	255	1087,33	493,71	1087,33	493,71	52,75	1078	485	18	17	17,14	16,57	38,1	1	16,79635398	56865	255	100	56865	1	1080,912109	488,308136	140,0001744	16,79635398	1,034306317	0,96683157	0,986725664	0	1
ID24	225	255	0	255	255	255	1103,18	504,54	1103,18	504,54	52,75	1094	496	18	17	17,02	16,84	72,7	1	16,79635398	57375	255	100	57375	1	1096,733521	499,1295471	140,0001744	16,79635398	1,01072468	0,989389118	1,022727273	0	1
ID3	222	255	0	255	255	255	834,57	519	834,57	519	52,75	826	510	17	17	17,15	16,48	0	1	16,79637556	56610	255	100	56610	1	829,7224731	512,1189575	125,0000709	16,79637556	1,040855886	0,960747798	1,018348624	0	1
ID25	225	255	0	255	255	255	1118,16	529,61	1118,16	529,61	52,75	1109	521	18	17	17,02	16,84	70,6	1	16,7963324	57375	255	100	57375	1	1110,276611	526,7034302	160,0000483	16,7963324	1,010683835	0,989429103	1,018099548	0	1
ID4	224	255	0	255	255	255	856,48	545,27	856,48	545,27	52,75	848	536	17	18	16,96	16,82	133,9	1	16,7963324	57120	255	100	57120	1	848,576416	542,3846436	160,0000483	16,7963324	1,008484337	0,991587041	1,004484305	0	1
ID26	223	255	0	255	255	255	1118,35	550,16	1118,35	550,16	52,75	1109	541	18	18	17	16,71	166,6	1	16,7963324	56865	255	100	56865	1	1110,091919	548,7074585	169,9999442	16,7963324	1,017335109	0,982960276	1	0	1
ID5	221	255	0	255	255	255	869,65	563,03	869,65	563,03	52,75	861	554	17	17	17,01	16,54	172,4	0,998041166	16,79637556	56355	255	100	56355	1	864,9193726	556,1726074	125,0000709	16,79637556	1,028769841	0,972034716	1,004545455	0	1
ID6	216	255	0	255	255	255	854	572	854	572	52,75	845	563	17	17	16,58	16,58	0	0,975460633	16,79637556	55080	255	100	55080	1	851,7664795	563,880188	105,0000172	16,79637556	1	1	1,004651163	0	1
ID27	223	255	0	255	255	255	1118,67	574,22	1118,67	574,22	52,75	1110	565	17	18	17,02	16,68	36	1	16,79637556	56865	255	100	56865	1	1111,401001	570,012146	150,0000767	16,79637556	1,020143141	0,980254594	1	0	1
ID7	216	255	0	255	255	255	882,89	574,89	882,89	574,89	52,75	874	566	17	17	16,62	16,55	134,8	0,975461055	16,79637556	55080	255	100	55080	1	874,9957886	572,0328369	160,0000483	16,79637556	1,00441312	0,99560627	0,995391705	0	1
ID28	224	255	0	255	255	255	1092,75	579,35	1092,75	579,35	52,75	1084	570	17	18	17,11	16,67	46,8	1	16,7963324	57120	255	100	57120	1	1084,453613	577,8934937	169,9999442	16,7963324	1,026751775	0,973945236	0,991150442	0	1
ID8	218	255	0	255	255	255	864,06	586,2	864,06	586,2	52,75	855	577	17	18	16,82	16,5	125,5	0,984492704	16,79637556	55590	255	100	55590	1	857,1480713	581,3574829	144,9999291	16,79637556	1,019423972	0,98094613	1	0	1
ID29	221	255	0	255	255	255	1115,02	590,4	1115,02	590,4	52,75	1106	581	17	18	17,09	16,46	96,3	0,998039961	16,79637556	56355	255	100	56355	1	1106,795532	588,9372559	170,0001492	16,79637556	1,038190106	0,963214727	1,00913242	0	1
ID9	224	255	0	255	255	255	888,65	592,25	888,65	592,25	52,75	880	583	17	18	17,11	16,67	43,2	1	16,79628924	57120	255	100	57120	1	881,0038452	588,7158813	155,0000616	16,79628924	1,026751775	0,973945236	1	0	1
ID10	221	255	0	255	255	255	917,5	601,5	917,5	601,5	52,75	909	593	17	17	16,77	16,77	0	0,99804005	16,79628924	56355	255	100	56355	1	913,9893799	593,829834	114,9999384	16,79628924	1	1	1	0	1
ID30	222	255	0	255	255	255	1112,36	607,31	1112,36	607,31	52,75	1103	598	18	18	17,03	16,6	140,8	1	16,79637556	56610	255	100	56610	1	1105,960938	601,9036865	140,0000946	16,79637556	1,025537811	0,975098129	0,986666667	0	1
ID11	217	255	0	255	255	255	901,09	609,22	901,09	609,22	52,75	892	600	17	18	16,76	16,49	110,9	0,979976841	16,79637556	55335	255	100	55335	1	901,0819702	600,7817993	90	16,79637556	1,016437642	0,983828185	0,993135011	0	1
ID13	222	255	0	255	255	255	931,97	615,57	931,97	615,57	52,75	923	607	17	17	17,2	16,43	98,4	1	16,7963324	56610	255	100	56610	1	929,7404175	607,416626	105,0000172	16,7963324	1,046781765	0,955308961	1,01369863	0	1
ID12	221	255	0	255	255	255	889,6	615,98	889,6	615,98	52,75	881	607	17	17	17,09	16,46	173,7	0,998040829	16,79637556	56355	255	100	56355	1	881,1691284	615,9772339	0	16,79637556	1,038190106	0,963214727	1,00913242	0	1
ID31	225	255	0	255	255	255	1100,24	626,5	1100,24	626,5	52,75	1091	618	18	17	16,95	16,9	0	1	16,79637556	57375	255	100	57375	1	1097,346436	618,5933228	110,0001474	16,79637556	1,002852229	0,997155883	1,022727273	0	1
ID14	221	255	0	255	255	255	900,5	629,5	900,5	629,5	52,75	892	621	17	17	16,77	16,77	0	0,998041584	16,79628924	56355	255	100	56355	1	898,3008423	621,3255615	105,0000172	16,79628924	1	1	0,995495495	0	1
ID15	219	255	0	255	255	255	951,83	632,22	951,83	632,22	52,75	943	623	17	18	16,8	16,6	28,6	0,989009073	16,7963324	55845	255	100	55845	1	951,1115723	623,8334351	94,99987977	16,7963324	1,011656926	0,988477392	0,990950226	0	1
ID32	216	255	0	255	255	255	1114	643	1114	643	52,75	1105	634	17	17	16,58	16,58	0	0,975461476	16,79637556	55080	255	100	55080	1	1107,490112	637,5263672	140,0000946	16,79637556	1	1	1	0	1
ID16	223	255	0	255	255	255	915,5	643,3	915,5	643,3	52,75	907	634	17	18	16,87	16,83	0	1	16,7963324	56865	255	100	56865	1	907,1445313	642,5370483	175,0001202	16,7963324	1,002352512	0,997653009	1	0	1
ID33	225	255	0	255	255	255	1100,38	645,23	1100,38	645,23	52,75	1091	636	18	18	17,07	16,78	138,7	1	16,7963324	57375	255	100	57375	1	1092,506348	642,3135986	160,0000483	16,7963324	1,017700114	0,982607731	1,018099548	0	1
ID34	225	255	0	255	255	255	968,5	648,76	968,5	648,76	52,75	960	640	17	17	16,95	16,9	90	1	16,79637556	57375	255	100	57375	1	963,6954956	641,9315186	125,0000709	16,79637556	1,002852229	0,997155883	1,022727273	0	1
ID35	223	255	0	255	255	255	1118,54	658,99	1118,54	658,99	52,75	1110	650	17	17	17,25	16,46	176,9	1	16,79637556	56865	255	100	56865	1	1112,086182	653,5595093	140,0002541	16,79637556	1,04848406	0,953757943	1,02293578	0	1
ID17	223	255	0	255	255	255	937,7	660,5	937,7	660,5	52,75	929	652	17	17	16,87	16,83	90	1	16,79628924	56865	255	100	56865	1	929,3047485	659,7654419	174,9999128	16,79628924	1,002352512	0,997653009	0,995535714	0	1
ID36	216	255	0	255	255	255	980	666	980	666	52,75	971	657	17	17	16,58	16,58	0	0,975460794	16,79637556	55080	255	100	55080	1	971,6800537	664,5966797	169,999908	16,79637556	1	1	1,009345794	0	1
ID37	219	255	0	255	255	255	1082,71	675,07	1082,71	675,07	52,75	1074	666	17	17	16,88	16,52	6,1	0,989007952	16,79637556	55845	255	100	55845	1	1074,479858	673,6173096	170,0001492	16,79637556	1,022293149	0,978192998	0,990950226	0	1
ID18	219	255	0	255	255	255	956,26	680,87	956,26	680,87	52,75	947	672	18	17	16,85	16,55	25,7	0,989009151	16,7963324	55845	255	100	55845	1	947,8375854	680,8723145	0	16,7963324	1,018414483	0,981918479	0,988713318	0	1
ID38	218	255	0	255	255	255	994,1	681,26	994,1	681,26	52,75	985	672	17	18	16,87	16,45	106,9	0,984493144	16,79637556	55590	255	100	55590	1	988,1401978	675,2894897	135	16,79637556	1,025259693	0,975362639	0,990909091	0	1
ID39	222	255	0	255	255	255	1106,38	682,95	1106,38	682,95	52,75	1097	674	18	17	17,08	16,55	0,7	1	16,79628924	56610	255	100	56610	1	1098,241943	680,7194214	165,0000367	16,79628924	1,031583523	0,969383456	0,995515695	0	1
ID40	223	255	0	255	255	255	1075,09	692,38	1075,09	692,38	52,75	1066	684	18	17	17,04	16,67	91,3	1	16,7963324	56865	255	100	56865	1	1066,849121	690,9530029	169,9999442	16,7963324	1,022135636	0,978343739	1,01594533	0	1
ID41	224	255	0	255	255	255	969,48	696,27	969,48	696,27	52,75	961	687	17	18	16,96	16,82	133,9	1	16,79628924	57120	255	100	57120	1	965,8928223	688,6148682	114,9999384	16,79628924	1,008484337	0,991587041	1,018181818	0	1
ID42	223	255	0	255	255	255	1011,36	696,65	1011,36	696,65	52,75	1002	688	18	17	17,03	16,68	49,1	1	16,79637556	56865	255	100	56865	1	1011,37738	688,269104	90	16,79637556	1,021086784	0,979348686	0,988913525	0	1
ID43	221	255	0	255	255	255	1105,65	698,97	1105,65	698,97	52,75	1097	690	17	17	17,01	16,54	7,6	0,998040775	16,79637556	56355	255	100	56355	1	1098,43335	694,7814941	150,0000767	16,79637556	1,028769841	0,972034716	1,004545455	0	1
ID44	220	255	0	255	255	255	1033,94	702,32	1033,94	702,32	52,75	1025	693	17	18	16,99	16,49	88,8	0,993524252	16,79628924	56100	255	100	56100	1	1025,649414	700,8108521	170,0001492	16,79628924	1,030200917	0,97068444	0,995475113	0	1
ID45	226	255	0	255	255	255	1073,76	709,41	1073,76	709,41	52,75	1065	701	17	17	17,17	16,76	56,9	1	16,7963324	57630	255	100	57630	1	1071,599365	701,3164673	105,0002183	16,7963324	1,024077395	0,976488696	1,022624434	0	1
ID46	223	255	0	255	255	255	981,78	709,67	981,78	709,67	52,75	973	701	17	17	17,02	16,68	126	1	16,79637556	56865	255	100	56865	1	973,9008789	706,7937012	160,0000483	16,79637556	1,020143141	0,980254594	1	0	1
ID47	218	255	0	255	255	255	1060,18	711,11	1060,18	711,11	52,75	1051	702	18	18	16,82	16,51	174	0,98449174	16,79637556	55590	255	100	55590	1	1051,861206	709,6434937	170,0001492	16,79637556	1,018889113	0,981461071	0,99543379	0	1
ID48	218	255	0	255	255	255	1096,78	713,13	1096,78	713,13	52,75	1088	704	17	18	16,76	16,56	38,2	0,984493543	16,79637556	55590	255	100	55590	1	1091,976807	706,2409668	125,0000709	16,79637556	1,011805713	0,988332036	0,993166287	0	1
ID49	218	255	0	255	255	255	1096,78	713,13	1096,78	713,13	52,75	1088	704	17	18	16,76	16,56	38,2	0,984493543	16,79637556	55590	255	100	55590	1	1091,976807	706,2409668	125,0000709	16,79637556	1,011805713	0,988332036	0,993166287	0	1
ID50	223	255	0	255	255	255	1053,62	715,91	1053,62	715,91	52,75	1045	707	17	17	17,04	16,67	178,7	1	16,79637556	56865	255	100	56865	1	1048,734985	708,9869995	125,0000709	16,79637556	1,022135636	0,978343739	1,020594966	0	1
ID51	219	255	0	255	255	255	997,93	721,71	997,93	721,71	52,75	989	713	17	17	16,88	16,52	96,1	0,989008291	16,7963324	55845	255	100	55845	1	990,3168945	718,2050171	155,0000616	16,7963324	1,022293149	0,978192998	0,990950226	0	1
ID52	225	255	0	255	255	255	1019,23	729,38	1019,23	729,38	52,75	1010	720	18	18	17,07	16,78	131,3	1	16,7963324	57375	255	100	57375	1	1011,341064	726,5136719	160,0000483	16,7963324	1,017700114	0,982607731	1,004464286	0	1
ID53	220	255	0	255	255	255	1077,25	734,17	1077,25	734,17	52,75	1068	725	18	18	16,84	16,63	140,4	0,993525447	16,79637556	56100	255	100	56100	1	1072,44458	727,2938232	125,0000709	16,79637556	1,012791798	0,987369766	0,986547085	0	1
ID54	221	255	0	255	255	255	1042,5	735,5	1042,5	735,5	52,75	1034	727	17	17	16,77	16,77	0	0,998042596	16,79637556	56355	255	100	56355	1	1036,038086	730,1911011	140,0000946	16,79637556	1	1	0,995495495	0	1
ID55	224	255	0	255	255	255	1062,67	738,33	1062,67	738,33	52,75	1054	729	17	18	17,13	16,65	45	1	16,79628924	57120	255	100	57120	1	1054,542114	736,1495972	165,0000367	16,79628924	1,029149007	0,971676592	0,993348115	0	1
