## Supplementary material for "Tracking of *in vivo* O-GlcNAcylation in an Alzheimer’s Disease and Aging *C. elegans* Model": N2L1.csv

Name	Area	Mean	StdDev	Mode	Min	Max	X	Y	XM	YM	Perim.	BX	BY	Width	Height	Major	Minor	Angle	Circ.	Feret	IntDen	Median	Skew	Kurt	%Area	RawIntDen	Slice	FeretX	FeretY	FeretAngle	MinFeret	AR	Round	Solidity	Ch	Frame
ID1675	878	0	0	0	0	0	938.601	468.601	938.601	468.601	105.320	921	451	34	34	33.522	33.348	45.752	0.995	33.535	0	0	NaN	NaN	0	0	1	921.953	467.230	175.000	33.535	1.005	0.995	0.998	0	1
ID1676	878	0	0	0	0	0	892.476	484.374	892.476	484.374	105.320	875	467	34	34	33.499	33.371	44.048	0.995	33.535	0	0	NaN	NaN	0	0	1	876.697	478.526	160.000	33.535	1.004	0.996	1.005	0	1
ID1677	881	0	0	0	0	0	955.565	491.171	955.565	491.171	105.320	938	474	34	34	33.633	33.352	64.666	0.998	33.535	0	0	NaN	NaN	0	0	1	938.857	489.682	175.000	33.535	1.008	0.992	1.000	0	1
ID1678	883	0	0	0	0	0	933.850	494.353	933.850	494.353	105.320	917	477	34	34	33.640	33.421	21.130	1.000	33.535	0	0	NaN	NaN	0	0	1	917.151	492.900	175.000	33.535	1.007	0.993	1.003	0	1
ID1679	881	0	0	0	0	0	854.536	498.464	854.536	498.464	105.320	837	481	34	34	33.492	33.492	135.000	0.998	33.535	0	0	NaN	NaN	0	0	1	851.639	481.920	100.000	33.535	1.000	1.000	1.009	0	1
ID1680	884	0	0	0	0	0	810.051	515.949	810.051	515.949	105.320	793	499	34	34	33.667	33.432	45.564	1.000	33.535	0	0	NaN	NaN	0	0	1	793.356	514.488	175.000	33.535	1.007	0.993	0.990	0	1
ID1681	884	0	0	0	0	0	832.057	538.856	832.057	538.856	105.320	815	522	34	34	33.625	33.473	61.993	1.000	33.535	0	0	NaN	NaN	0	0	1	821.280	526.034	130.000	33.535	1.005	0.995	0.990	0	1
ID1682	883	0	0	0	0	0	798.850	542.647	798.850	542.647	105.320	782	525	34	34	33.640	33.421	158.870	1.000	33.535	0	0	NaN	NaN	0	0	1	794.537	526.454	105.000	33.535	1.007	0.993	1.001	0	1
ID1683	884	0	0	0	0	0	798.946	559.819	798.946	559.819	105.320	782	543	34	34	33.606	33.493	112.741	1.000	33.535	0	0	NaN	NaN	0	0	1	794.594	543.605	105.000	33.535	1.003	0.997	0.990	0	1
ID1684	884	0	0	0	0	0	730.244	575.802	730.244	575.802	105.320	713	559	34	34	33.580	33.518	65.437	1.000	33.535	0	0	NaN	NaN	0	0	1	721.847	561.283	120.000	33.535	1.002	0.998	0.993	0	1
ID1685	878	0	0	0	0	0	764.457	576.692	764.457	576.692	105.320	747	560	34	34	33.478	33.392	12.429	0.995	33.535	0	0	NaN	NaN	0	0	1	760.104	560.573	105.000	33.535	1.003	0.997	0.998	0	1
ID1686	882	0	0	0	0	0	749.217	597.315	749.217	597.315	105.320	732	580	34	34	33.633	33.390	171.849	0.999	33.535	0	0	NaN	NaN	0	0	1	740.823	582.765	120.000	33.535	1.007	0.993	1.005	0	1
ID1687	881	0	0	0	0	0	729.500	598.548	729.500	598.548	105.320	712	581	34	34	33.492	33.492	0.000	0.998	33.535	0	0	NaN	NaN	0	0	1	713.299	594.249	165.000	33.535	1.000	1.000	1.010	0	1
ID1696	879	0	0	0	0	0	996.486	499.776	996.486	499.776	105.320	979	483	34	34	33.509	33.399	67.833	0.996	33.535	0	0	NaN	NaN	0	0	1	996.466	483.034	90.000	33.535	1.003	0.997	0.997	0	1
ID1697	879	0	0	0	0	0	968.528	512.442	968.528	512.442	105.320	951	495	34	34	33.474	33.434	109.919	0.996	33.535	0	0	NaN	NaN	0	0	1	952.351	508.035	165.000	33.535	1.001	0.999	1.008	0	1
ID1698	881	0	0	0	0	0	1029.133	531.320	1029.133	531.320	105.320	1012	514	34	34	33.617	33.368	175.831	0.998	33.535	0	0	NaN	NaN	0	0	1	1013.917	524.220	155.000	33.535	1.007	0.993	0.996	0	1
ID1699	879	0	0	0	0	0	989.584	533.407	989.584	533.407	105.320	972	516	34	34	33.519	33.390	145.985	0.996	33.535	0	0	NaN	NaN	0	0	1	985.304	517.121	105.000	33.535	1.004	0.996	1.005	0	1
ID1701	885	0	0	0	0	0	1006.053	551.838	1006.053	551.838	105.320	989	535	34	34	33.658	33.478	74.190	1.000	33.535	0	0	NaN	NaN	0	0	1	992.335	542.232	145.000	33.535	1.005	0.995	0.992	0	1
ID1702	879	0	0	0	0	0	1048.382	561.610	1048.382	561.610	105.320	1031	544	34	34	33.515	33.393	145.415	0.996	33.535	0	0	NaN	NaN	0	0	1	1031.512	561.646	0.000	33.535	1.004	0.996	1.008	0	1
ID1703	879	0	0	0	0	0	1018.563	570.563	1018.563	570.563	105.320	1001	553	34	34	33.521	33.387	45.966	0.996	33.535	0	0	NaN	NaN	0	0	1	1002.801	564.905	160.000	33.535	1.004	0.996	1.008	0	1
