## Supplementary material for "Tracking of *in vivo* O-GlcNAcylation in an Alzheimer’s Disease and Aging *C. elegans* Model": N2L4.csv

Name	Area	Mean	StdDev	Mode	Min	Max	X	Y	XM	YM	Perim.	BX	BY	Width	Height	Major	Minor	Angle	Circ.	Feret	IntDen	Median	Skew	Kurt	%Area	RawIntDen	Slice	FeretX	FeretY	FeretAngle	MinFeret	AR	Round	Solidity	Ch	Frame
ID1	877	0	0	0	0	0	723.615	250.556	723.615	250.556	105.320	706	233	34	34	33.426	33.406	79.923	0.994	33.535	0	0	NaN	NaN	0	0	1	707.027	249.105	175.000	33.535	1.001	0.999	1.006	0	1
ID2	882	0	0	0	0	0	769.247	276.036	769.247	276.036	105.320	752	259	34	34	33.605	33.418	94.285	0.999	33.535	0	0	NaN	NaN	0	0	1	753.067	271.712	165.000	33.535	1.006	0.994	0.999	0	1
ID3	881	0	0	0	0	0	815.246	294.624	815.246	294.624	105.320	798	277	34	34	33.579	33.406	22.596	0.998	33.535	0	0	NaN	NaN	0	0	1	799.012	290.269	165.000	33.535	1.005	0.995	1.003	0	1
ID4	884	0	0	0	0	0	843.898	299.347	843.898	299.347	105.320	827	282	34	34	33.704	33.395	0.262	1.000	33.535	0	0	NaN	NaN	0	0	1	827.405	296.442	170.000	33.535	1.009	0.991	1.002	0	1
ID5	883	0	0	0	0	0	869.447	307.139	869.447	307.139	105.320	852	290	34	34	33.678	33.383	106.247	1.000	33.535	0	0	NaN	NaN	0	0	1	853.691	301.402	160.000	33.535	1.009	0.991	1.002	0	1
ID6	884	0	0	0	0	0	900.682	321.919	900.682	321.919	105.320	883	305	34	34	33.749	33.350	92.618	1.000	33.535	0	0	NaN	NaN	0	0	1	892.281	307.431	120.000	33.535	1.012	0.988	0.999	0	1
ID7	886	0	0	0	0	0	856.216	328.784	856.216	328.784	105.320	839	312	34	34	33.603	33.571	135.000	1.000	33.535	0	0	NaN	NaN	0	0	1	839.490	327.354	175.000	33.535	1.001	0.999	0.992	0	1
ID8	884	0	0	0	0	0	866.682	340.081	866.682	340.081	105.320	849	323	34	34	33.749	33.350	87.382	1.000	33.535	0	0	NaN	NaN	0	0	1	850.477	335.717	165.000	33.535	1.012	0.988	0.999	0	1
ID9	886	0	0	0	0	0	891.000	353.593	891.000	353.593	105.320	874	336	34	34	33.854	33.322	180.000	1.000	33.535	0	0	NaN	NaN	0	0	1	874.796	349.280	165.000	33.535	1.016	0.984	1.000	0	1
ID10	881	0	0	0	0	0	911.633	372.282	911.633	372.282	105.320	894	355	34	34	33.554	33.431	70.786	0.998	33.535	0	0	NaN	NaN	0	0	1	900.844	359.383	130.000	33.535	1.004	0.996	1.003	0	1
ID11	878	0	0	0	0	0	944.391	384.574	944.391	384.574	105.320	927	367	34	34	33.483	33.387	106.195	0.995	33.535	0	0	NaN	NaN	0	0	1	928.097	380.273	165.000	33.535	1.003	0.997	1.010	0	1
ID12	884	0	0	0	0	0	969.422	362.966	969.422	362.966	105.320	952	346	34	34	33.692	33.407	100.061	1.000	33.535	0	0	NaN	NaN	0	0	1	966.490	346.464	100.000	33.535	1.009	0.992	1.004	0	1
ID13	883	0	0	0	0	0	995.958	366.716	995.958	366.716	105.320	979	349	34	34	33.661	33.399	2.151	1.000	33.535	0	0	NaN	NaN	0	0	1	993.036	350.203	100.000	33.535	1.008	0.992	1.004	0	1
ID14	882	0	0	0	0	0	967.753	403.036	967.753	403.036	105.320	950	386	35	34	33.605	33.418	85.715	0.999	33.535	0	0	NaN	NaN	0	0	1	954.899	392.277	140.000	33.535	1.006	0.994	0.995	0	1
ID15	877	0	0	0	0	0	1098.524	424.393	1098.524	424.393	105.320	1081	407	34	34	33.492	33.340	151.397	0.994	33.535	0	0	NaN	NaN	0	0	1	1081.782	424.283	0.000	33.535	1.005	0.995	1.008	0	1
ID16	887	0	0	0	0	0	1010.169	429.017	1010.169	429.017	105.320	993	412	34	34	33.640	33.572	154.687	1.000	33.535	0	0	NaN	NaN	0	0	1	993.640	426.117	170.000	33.535	1.002	0.998	0.994	0	1
ID17	883	0	0	0	0	0	1048.109	455.716	1048.109	455.716	105.320	1031	438	34	35	33.689	33.372	19.702	1.000	33.535	0	0	NaN	NaN	0	0	1	1031.331	455.736	0.000	33.535	1.009	0.991	1.000	0	1
ID18	879	0	0	0	0	0	1105.390	456.618	1105.390	456.618	105.320	1088	439	34	34	33.515	33.393	124.585	0.996	33.535	0	0	NaN	NaN	0	0	1	1088.576	456.705	0.000	33.535	1.004	0.996	1.005	0	1
ID19	885	0	0	0	0	0	1071.947	473.162	1071.947	473.162	105.320	1055	456	34	34	33.658	33.478	74.190	1.000	33.535	0	0	NaN	NaN	0	0	1	1056.742	466.052	155.000	33.535	1.005	0.995	0.992	0	1
ID20	884	0	0	0	0	0	1101.653	477.102	1101.653	477.102	105.320	1084	460	34	34	33.704	33.395	89.738	1.000	33.535	0	0	NaN	NaN	0	0	1	1084.900	477.076	0.000	33.535	1.009	0.991	0.999	0	1
ID21	884	0	0	0	0	0	1141.819	477.946	1141.819	477.946	105.320	1125	461	34	34	33.606	33.493	157.259	1.000	33.535	0	0	NaN	NaN	0	0	1	1126.614	470.838	155.000	33.535	1.003	0.997	0.990	0	1
ID22	882	0	0	0	0	0	1200.802	512.718	1200.802	512.718	105.320	1184	495	34	35	33.610	33.413	173.656	0.999	33.535	0	0	NaN	NaN	0	0	1	1185.592	505.657	155.000	33.535	1.006	0.994	1.001	0	1
ID23	881	0	0	0	0	0	1143.536	516.464	1143.536	516.464	105.320	1126	499	34	34	33.492	33.492	135.000	0.998	33.535	0	0	NaN	NaN	0	0	1	1128.367	509.348	155.000	33.535	1.000	1.000	1.009	0	1
ID24	883	0	0	0	0	0	1272.262	554.871	1272.262	554.871	105.320	1255	538	34	34	33.649	33.412	56.859	1.000	33.535	0	0	NaN	NaN	0	0	1	1256.048	550.553	165.000	33.535	1.007	0.993	0.997	0	1
ID25	886	0	0	0	0	0	1315.216	577.784	1315.216	577.784	105.320	1298	561	34	34	33.603	33.571	135.000	1.000	33.535	0	0	NaN	NaN	0	0	1	1304.401	564.960	130.000	33.535	1.001	0.999	0.992	0	1
ID26	885	0	0	0	0	0	1305.483	586.954	1305.483	586.954	105.320	1288	570	34	34	33.735	33.402	95.191	1.000	33.535	0	0	NaN	NaN	0	0	1	1288.787	585.503	175.000	33.535	1.010	0.990	1.005	0	1
ID27	887	0	0	0	0	0	1335.169	597.017	1335.169	597.017	105.320	1318	580	34	34	33.640	33.572	154.687	1.000	33.535	0	0	NaN	NaN	0	0	1	1320.626	588.620	150.000	33.535	1.002	0.998	0.989	0	1
ID28	880	0	0	0	0	0	1377.000	625.000	1377.000	625.000	105.320	1360	608	34	34	33.473	33.473	0.000	0.997	33.535	0	0	NaN	NaN	0	0	1	1367.399	611.261	125.000	33.535	1.000	1.000	0.977	0	1
ID29	887	0	0	0	0	0	1350.096	626.485	1350.096	626.485	105.320	1333	609	34	34	33.780	33.432	173.874	1.000	33.535	0	0	NaN	NaN	0	0	1	1339.320	613.629	130.000	33.535	1.010	0.990	1.007	0	1
ID30	879	0	0	0	0	0	1395.618	631.390	1395.618	631.390	105.320	1378	614	34	34	33.515	33.393	145.415	0.996	33.535	0	0	NaN	NaN	0	0	1	1379.512	627.020	165.000	33.535	1.004	0.996	1.011	0	1
ID31	885	0	0	0	0	0	1391.425	661.053	1391.425	661.053	105.320	1374	644	34	34	33.741	33.396	84.084	1.000	33.535	0	0	NaN	NaN	0	0	1	1374.644	661.035	0.000	33.535	1.010	0.990	1.006	0	1
ID32	887	0	0	0	0	0	1414.017	671.831	1414.017	671.831	105.320	1397	655	34	34	33.640	33.572	64.687	1.000	33.535	0	0	NaN	NaN	0	0	1	1397.314	670.361	175.000	33.535	1.002	0.998	0.991	0	1
ID33	880	0	0	0	0	0	1450.482	670.458	1450.482	670.458	105.320	1433	653	34	34	33.511	33.435	107.314	0.997	33.535	0	0	NaN	NaN	0	0	1	1435.292	663.398	155.000	33.535	1.002	0.998	1.008	0	1
ID34	884	0	0	0	0	0	1471.856	686.943	1471.856	686.943	105.320	1455	670	34	34	33.625	33.473	151.993	1.000	33.535	0	0	NaN	NaN	0	0	1	1455.116	686.946	0.000	33.535	1.005	0.995	0.989	0	1
ID35	885	0	0	0	0	0	1450.810	703.962	1450.810	703.962	105.320	1434	687	34	34	33.590	33.546	169.714	1.000	33.535	0	0	NaN	NaN	0	0	1	1434.602	699.596	165.000	33.535	1.001	0.999	0.991	0	1
ID36	879	0	0	0	0	0	1477.312	727.169	1477.312	727.169	105.320	1460	710	34	34	33.533	33.375	106.311	0.996	33.535	0	0	NaN	NaN	0	0	1	1461.098	722.829	165.000	33.535	1.005	0.995	0.998	0	1
ID37	884	0	0	0	0	0	1502.767	746.767	1502.767	746.767	105.320	1486	730	34	34	33.552	33.546	58.642	1.000	33.535	0	0	NaN	NaN	0	0	1	1486.010	746.771	0.000	33.535	1.000	1.000	0.997	0	1
ID38	879	0	0	0	0	0	1609.437	818.563	1609.437	818.563	105.320	1592	801	34	34	33.524	33.385	135.000	0.996	33.535	0	0	NaN	NaN	0	0	1	1605.032	802.414	105.000	33.535	1.004	0.996	1.009	0	1
ID39	882	0	0	0	0	0	1573.178	826.481	1573.178	826.481	105.320	1556	809	34	34	33.607	33.416	159.357	0.999	33.535	0	0	NaN	NaN	0	0	1	1556.447	825.026	175.000	33.535	1.006	0.994	1.001	0	1
ID40	885	0	0	0	0	0	1605.162	846.947	1605.162	846.947	105.320	1588	830	34	34	33.658	33.478	15.810	1.000	33.535	0	0	NaN	NaN	0	0	1	1588.949	842.604	165.000	33.535	1.005	0.995	0.992	0	1
ID41	884	0	0	0	0	0	1642.093	863.293	1642.093	863.293	105.320	1625	846	34	34	33.707	33.392	167.183	1.000	33.535	0	0	NaN	NaN	0	0	1	1625.303	863.284	0.000	33.535	1.009	0.991	1.005	0	1
ID42	887	0	0	0	0	0	1663.169	895.983	1663.169	895.983	105.320	1646	879	34	34	33.640	33.572	25.313	1.000	33.535	0	0	NaN	NaN	0	0	1	1647.944	888.890	155.000	33.535	1.002	0.998	0.994	0	1
ID43	886	0	0	0	0	0	1680.500	923.108	1680.500	923.108	105.320	1663	906	34	34	33.765	33.410	90.000	1.000	33.535	0	0	NaN	NaN	0	0	1	1665.294	916.031	155.000	33.535	1.011	0.989	1.006	0	1
