## Supplementary material for "Tracking of *in vivo* O-GlcNAcylation in an Alzheimer’s Disease and Aging *C. elegans* Model": O-GlcNAc_Quantification.xlsx

### Sheet: Sheet3
							%O-GlcNAc
Name	Area	%O-GlcNAc			Total Framearea		Group	Replic1	Replic2	replic 3	AVERAGE	STDEV
Replicate1							Unsorted
N2L1	884				154128		N2L1	2.9	4.3	11.4	6.2	3.72111
N2L1	886						N2L4	18.3	33.2	24.6	25.3667	6.10701
N2L1	879						aex-3L1	1.4	1.7	3.4	2.16667	0.880656
N2L1	877						aex-3L4	6.9	8.5	7.9	7.76667	0.659966
N2L1	887
N2L1	4413	2.9
N2L4	881
N2L4	879
N2L4	885
N2L4	879
N2L4	879
N2L4	882
N2L4	882
N2L4	881
N2L4	881	--
N2L4	887	--
N2L4	879	--
N2L4	885	--
N2L4	440	--
N2L4	440	--
N2L4	884	--
N2L4	885	--
N2L4	884	--
N2L4	881	--
N2L4	878	--
N2L4	879	--
N2L4	881	--
N2L4	883	--
N2L4	881	--
N2L4	884	--	--
N2L4	884	--	--
N2L4	883	--	--
N2L4	884	--	--
N2L4	884	--	--
N2L4	878	--	--
N2L4	882	--	--
N2L4	881	--	--
N2L4	879	--	--
N2L4	879	--	--
N2L4	28214	18.3
			--
aex-3L1	882	--	--
aex-3L1	440	--	--
aex-3L1	885	--	--
aex-3L1	2207	1.43	--
			--
aex-3L4	216	--	--
aex-3L4	223	--	--
aex-3L4	221	--	--
aex-3L4	222	--	--
aex-3L4	225	--	--
aex-3L4	216	--	--
aex-3L4	225	--	--
aex-3L4	225	--	--
aex-3L4	223	--	--
aex-3L4	219	--	--
aex-3L4	216	--	--
aex-3L4	218	--	--
aex-3L4	222	--	--
aex-3L4	223	--	--
aex-3L4	224	--	--
aex-3L4	221	--	--
aex-3L4	223	--	--
aex-3L4	220	--	--
aex-3L4	226	--	--
aex-3L4	223	--	--
aex-3L4	218	--	--
aex-3L4	218	--	--
aex-3L4	218	--	--
aex-3L4	219	--	--
aex-3L4	223	--	--
aex-3L4	225	--	--
aex-3L4	220	--	--
aex-3L4	221	--	--
aex-3L4	224	--	--
aex-3L4	217	--	--
aex-3L4	222	--	--
aex-3L4	216	--	--
aex-3L4	218	--	--
aex-3L4	224	--	--
aex-3L4	221	--	--
aex-3L4	217	--	--
aex-3L4	221	--	--
aex-3L4	224	--	--
aex-3L4	222	--	--
aex-3L4	219	--	--
aex-3L4	221	--	--
aex-3L4	221	--	--
aex-3L4	223	--	--
aex-3L4	223	--	--
aex-3L4	219	--	--
aex-3L4	225	--	--
aex-3L4	225	--	--
aex-3L4	223	--	--
aex-3L4	10618	6.9
Replicate 2			--
N2L1	883	--	--
N2L1	885	--	--
N2L1	882	--	--
N2L1	884	--	--
N2L1	440	--	--
N2L1	878	--	--
N2L1	885	--	--
N2L1	884	--	--
N2L1	6621	4.3
			--
N2L4	884	--	--
N2L4	881	--	--
N2L4	885	--	--
N2L4	440	--	--
N2L4	440	--	--
N2L4	884	--	--
N2L4	885	--	--
N2L4	885	--	--
N2L4	880	--	--
N2L4	881	--	--
N2L4	879	--	--
N2L4	878	--	--
N2L4	878	--	--
N2L4	881	--	--
N2L4	883	--	--
N2L4	881	--	--
N2L4	884	--	--
N2L4	884	--	--
N2L4	883	--	--
N2L4	884	--	--
N2L4	884	--	--
N2L4	878	--	--
N2L4	882	--	--
N2L4	881	--	--
N2L4	878	--	--
N2L4	882	--	--
N2L4	878	--	--
N2L4	878	--	--
N2L4	885	--	--
N2L4	886	--	--
N2L4	887	--	--
N2L4	884	--	--
N2L4	879	--	--
N2L4	879	--	--
N2L4	881	--	--
N2L4	879	--	--
N2L4	884	--	--
N2L4	885	--	--
N2L4	879	--	--
N2L4	879	--	--
N2L4	882	--	--
N2L4	879	--	--
N2L4	882	--	--
N2L4	882	--	--
N2L4	886	--	--
N2L4	880	--	--
N2L4	880	--	--
N2L4	882	--	--
N2L4	881	--	--
N2L4	879	--	--
N2L4	881	--	--
N2L4	884	--	--
N2L4	885	--	--
N2L4	887	--	--
N2L4	887	--	--
N2L4	879	--	--
N2L4	884	--	--
N2L4	879	--	--
N2L4	879	--	--
N2L4	51146	33.2
			--
aex-3L1	879	--	--
aex-3L1	883	--	--
aex-3L1	883	--	--
aex-3L1	2645	1.7
			--
aex-3L4	222	--	--
aex-3L4	224	--	--
aex-3L4	221	--	--
aex-3L4	216	--	--
aex-3L4	216	--	--
aex-3L4	218	--	--
aex-3L4	224	--	--
aex-3L4	221	--	--
aex-3L4	217	--	--
aex-3L4	221	--	--
aex-3L4	222	--	--
aex-3L4	221	--	--
aex-3L4	219	--	--
aex-3L4	223	--	--
aex-3L4	223	--	--
aex-3L4	219	--	--
aex-3L4	223	--	--
aex-3L4	225	--	--
aex-3L4	225	--	--
aex-3L4	223	--	--
aex-3L4	223	--	--
aex-3L4	221	--	--
aex-3L4	222	--	--
aex-3L4	225	--	--
aex-3L4	216	--	--
aex-3L4	225	--	--
aex-3L4	225	--	--
aex-3L4	223	--	--
aex-3L4	216	--	--
aex-3L4	219	--	--
aex-3L4	218	--	--
aex-3L4	222	--	--
aex-3L4	223	--	--
aex-3L4	224	--	--
aex-3L4	223	--	--
aex-3L4	221	--	--
aex-3L4	220	--	--
aex-3L4	226	--	--
aex-3L4	223	--	--
aex-3L4	218	--	--
aex-3L4	218	--	--
aex-3L4	218	--	--
aex-3L4	223	--	--
aex-3L4	219	--	--
aex-3L4	225	--	--
aex-3L4	220	--	--
aex-3L4	221	--	--
aex-3L4	224	--	--
aex-3L4	216	--	--
aex-3L4	216	--	--
aex-3L4	219	--	--
aex-3L4	217	--	--
aex-3L4	223	--	--
aex-3L4	223	--	--
aex-3L4	222	--	--
aex-3L4	222	--	--
aex-3L4	216	--	--
aex-3L4	222	--	--
aex-3L4	218	--	--
aex-3L4	13038	8.5
Replicate 3			--
N2L1	878	--	--
N2L1	878	--	--
N2L1	881	--	--
N2L1	883	--	--
N2L1	881	--	--
N2L1	884	--	--
N2L1	884	--	--
N2L1	883	--	--
N2L1	884	--	--
N2L1	884	--	--
N2L1	878	--	--
N2L1	882	--	--
N2L1	881	--	--
N2L1	879	--	--
N2L1	879	--	--
N2L1	881	--	--
N2L1	879	--	--
N2L1	885	--	--
N2L1	879	--	--
N2L1	879	--	--
N2L1	17622	11.4
			--
N2L4	877	--	--
N2L4	882	--	--
N2L4	881	--	--
N2L4	884	--	--
N2L4	883	--	--
N2L4	884	--	--
N2L4	886	--	--
N2L4	884	--	--
N2L4	886	--	--
N2L4	881	--	--
N2L4	878	--	--
N2L4	884	--	--
N2L4	883	--	--
N2L4	882	--	--
N2L4	877	--	--
N2L4	887	--	--
N2L4	883	--	--
N2L4	879	--	--
N2L4	885	--	--
N2L4	884	--	--
N2L4	884	--	--
N2L4	882	--	--
N2L4	881	--	--
N2L4	883	--	--
N2L4	886	--	--
N2L4	885	--	--
N2L4	887	--	--
N2L4	880	--	--
N2L4	887	--	--
N2L4	879	--	--
N2L4	885	--	--
N2L4	887	--	--
N2L4	880	--	--
N2L4	884	--	--
N2L4	885	--	--
N2L4	879	--	--
N2L4	884	--	--
N2L4	879	--	--
N2L4	882	--	--
N2L4	885	--	--
N2L4	884	--	--
N2L4	887	--	--
N2L4	886	--	--
N2L4	37971	24.6
			--
aex-3L1	883	--	--
aex-3L1	885	--	--
aex-3L1	882	--	--
aex-3L1	884	--	--
aex-3L1	878	--	--
aex-3L1	885	--	--
aex-3L1	5297	3.4
			--
aex-3L4	220	--
aex-3L4	219	--
aex-3L4	221	--
aex-3L4	223	--
aex-3L4	221	--
aex-3L4	216	--
aex-3L4	223	--
aex-3L4	225	--
aex-3L4	222	--
aex-3L4	225	--
aex-3L4	224	--
aex-3L4	223	--
aex-3L4	221	--
aex-3L4	216	--
aex-3L4	223	--
aex-3L4	216	--
aex-3L4	224	--
aex-3L4	218	--
aex-3L4	221	--
aex-3L4	224	--
aex-3L4	221	--
aex-3L4	222	--
aex-3L4	217	--
aex-3L4	222	--
aex-3L4	221	--
aex-3L4	225	--
aex-3L4	221	--
aex-3L4	219	--
aex-3L4	216	--
aex-3L4	223	--
aex-3L4	225	--
aex-3L4	225	--
aex-3L4	223	--
aex-3L4	223	--
aex-3L4	216	--
aex-3L4	219	--
aex-3L4	219	--
aex-3L4	218	--
aex-3L4	222	--
aex-3L4	223	--
aex-3L4	224	--
aex-3L4	223	--
aex-3L4	221	--
aex-3L4	220	--
aex-3L4	226	--
aex-3L4	223	--
aex-3L4	218	--
aex-3L4	218	--
aex-3L4	218	--
aex-3L4	223	--
aex-3L4	219	--
aex-3L4	225	--
aex-3L4	220	--
aex-3L4	221	--
aex-3L4	224	--
aex-3L4	12168	7.9
